# Metastasis-specific gene expression in autochthonous and allograft mouse mammary tumor models: stratification and identification of targetable signatures

**DOI:** 10.1101/2019.12.20.885210

**Authors:** Christina Ross, Karol Szczepanek, Maxwell lee, Howard Yang, Cody J. Peer, Jessica Kindrick, Priya Shankarappa, Zhi-Wei Lin, Jack Sanford, William D. Figg, Kent Hunter

**Affiliations:** Laboratory of Cancer Biology and Genetics, Metastasis Susceptibility Section, Center for Cancer Research, National Cancer Institute, Bethesda, MD, USA; Laboratory of Cancer Biology and Genetics, High-Dimension Data Analysis Group, Center for Cancer Research, National Cancer Institute, Bethesda, MD, USA; Clinical Pharmacology Program, Office of the Clinical Director, National Cancer Institute, NIH, Bethesda, Maryland

## Abstract

Breast cancer is a leading cause of cancer-related death of women in the U.S., which is ultimately due to metastasis rather than primary tumor burden. Therefore, increased understanding of metastasis to develop novel therapies is critical in reducing breast cancer-related mortality. Indeed, a major hurdle in advancing metastasis-targeted intervention is the genotypic and phenotypic heterogeneity that exists between primary and secondary lesions. To identify targetable metastasis-specific gene expression profiles we performed RNA sequencing of breast cancer metastasis mouse models. We analyzed metastases from models of various oncogenic drivers and routes, including orthotopic injection, tail vein injection, intracardiac injection, and genetically engineered mouse models (GEMMs). Herein, we analyzed samples from 176 mice and tissue culture samples, resulting in 338 samples total. Using these data, we contrasted the different breast cancer metastasis models, and also identified common, targetable metastasis specific gene expression signatures.

Principal component analysis revealed that mouse model (Allograft v. GEMM) rather than tissue source (PT v metastatic nodule) shaped the transcriptomes of our samples. Allograft models exhibited more mesenchymal-like gene expression than GEMM models, and primary culturing of GEMM-derived metastatic tissue induced more mesenchymal-like gene expression. Furthermore, metastasis-specific gene expression differed between tail vein and orthotopic injection models of the same cell line, the degree of which was cell line dependent. Finally, we examined metastasis-specific gene expression common to models of spontaneous metastasis (orthotopic injection and GEMMs). Pathway analysis identified upregulation of the sildenafil response, and nicotine degradation pathways. The influence of these pathways on metastatic spread was assessed by treatment of allograft models with clinically relevant dosing of sildenafil or nicotine. Sildenafil significantly reduced pulmonary metastasis while nicotine administration significantly increased metastasis, and neither regimen altered primary tumor mass. Taken together our data reveals critical differences between pre-clinical models of metastatic breast cancer. Additionally, this strategy has identified clinically targetable metastasis-specific pathways integral to metastatic spread.
