## Supplemental Table 3 for "Metastasis-specific gene expression in autochthonous and allograft mouse mammary tumor models: stratification and identification of targetable signatures"

### Sheet: Sheet0
Supplementary table 3: GEMM v. Allograft MSGE GSEA
Ingenuity Canonical Pathways	-log(p-value)	Ratio	Molecules
Agranulocyte Adhesion and Diapedesis	12.4	0.201	MYH4,SELL,MMP3,CCL17,CCL22,CXCR1,IL1F10,ITGB7,ICAM2,CXCL13,CXCR2,Ccl8,MMP8,CLDN9,MMP12,ACTC1,Ccl6,ACTA1,CCL19,ITGA4,MYH1,CCL1,Ppbp,MMP10,MMP2,MYL1,CXCL6,MYL7,SELPLG,ITGB2,IL18,CLDN5,MYH2,CDH5,CCL21,PECAM1,IL1B,MMP9
Granulocyte Adhesion and Diapedesis	12	0.203	SELL,MMP3,CCL17,CCL22,IL1F10,IL1R2,ICAM2,CXCL13,CXCR2,Ccl8,MMP8,CLDN9,MMP12,Ccl6,CCL19,ITGA4,CCL1,CSF3R,HRH2,Ppbp,FPR2,MMP10,MMP2,ITGAL,CXCL6,SELPLG,IL18RAP,FPR1,ITGB2,IL18,CLDN5,CDH5,CCL21,PECAM1,IL1B,MMP9
Atherosclerosis Signaling	9.6	0.213	CD40LG,APOB,MMP3,APOF,APOC4,CMA1,CD36,IL6,IL1F10,PLBD1,PON1,LYZ,LPL,S100A8,ITGA4,IFNG,SELPLG,ITGB2,COL5A3,IL18,PLA2G2E,CD40,IL1B,MMP9,TNFSF14,APOD,COL3A1
Altered T Cell and B Cell Signaling in Rheumatoid Arthritis	9.16	0.244	IL21,Tlr11,IFNG,CD40LG,HLA-DOA,SLAMF1,CD79B,LTB,CD79A,IL6,IL1F10,CD28,IL18,CXCL13,CD40,IL12B,HLA-DMA,H2-Eb2,CCL21,IL1B,CSF2,TNFSF13B
Hepatic Fibrosis / Hepatic Stellate Cell Activation	7.76	0.164	MYH4,COL8A2,CD40LG,LEP,COL8A1,EGF,IL6,IL1R2,COL5A1,COL6A1,HGF,MYH1,IFNG,FLT1,COL6A2,MMP2,MYL1,MYL7,IL18RAP,FGF1,COL5A3,MYH2,CD40,COL23A1,CCL21,IL1B,KDR,MMP9,CCR7,COL3A1
cAMP-mediated signaling	7.34	0.148	ENPP6,GPR17,HTR4,PTGER3,VIPR2,PDE3A,ADCY4,ADORA3,Htr5b,CHRM2,LTB4R,DRD1,CXCR2,ADCY5,CNR2,PRKAR1B,RGS14,ADORA2B,MC2R,ADRB2,CNGA2,HRH2,PTGIR,FPR2,RGS4,CNGA1,FPR1,P2RY14,NPR3,GLP1R,S1PR1,PDE5A,AGTR2
G-Protein Coupled Receptor Signaling	6.23	0.129	ENPP6,GPR17,PLCB2,HTR4,PTGER3,VIPR2,PDE3A,ADCY4,ADORA3,Htr5b,CHRM2,LTB4R,DRD1,CXCR2,ADCY5,KL,CNR2,PRKAR1B,RGS14,ADORA2B,MC2R,ADRB2,HRH2,PTGIR,FPR2,RGS4,FPR1,ADRA1D,P2RY14,NPR3,GLP1R,CALCR,S1PR1,PDE5A,AGTR2
Gαi Signaling	5.5	0.167	GNG4,GPR17,PTGER3,ADCY4,FPR2,RGS4,ADORA3,FPR1,CHRM2,LTB4R,P2RY14,NPR3,CXCR2,ADCY5,CNR2,S1PR1,PRKAR1B,CAV1,RGS14,AGTR2
T Helper Cell Differentiation	5.42	0.205	IL21,IFNG,HLA-DOA,IL2RG,CD40LG,IL6,IL13,STAT4,CD28,IL18,CD40,IL12B,HLA-DMA,H2-Eb2,ICOS
Gαs Signaling	4.39	0.156	GNG4,CNGA2,HRH2,PTGIR,HTR4,VIPR2,ADCY4,Htr5b,CNGA1,DRD1,ADCY5,GLP1R,PRKAR1B,ADORA2B,RYR1,MC2R,ADRB2
LXR/RXR Activation	4.33	0.149	APOB,APOF,APOC4,CD36,IL6,IL1F10,IL18RAP,C4A/C4B,IL1R2,PON1,LYZ,IL18,LPL,IL1B,S100A8,GC,MMP9,APOD
Coagulation System	4.29	0.257	BDKRB2,F10,F2R,VWF,PLAUR,FGB,BDKRB1,FGG,SERPIND1
B Cell Development	4.29	0.257	IL7R,CD19,HLA-DOA,SPN,CD40,CD79B,HLA-DMA,H2-Eb2,CD79A
Th1 and Th2 Activation Pathway	4.08	0.124	IFNG,CD40LG,HLA-DOA,IL2RG,CD3E,IKZF1,IL6,IL13,CD3D,STAT4,CD28,ITGB2,IL18,CD40,IL12B,HLA-DMA,KL,H2-Eb2,ICOS,S1PR1,CXCR6,CCR8,ACVR1C
Th2 Pathway	4.05	0.133	IFNG,HLA-DOA,IL2RG,CD3E,IKZF1,IL13,CD3D,STAT4,CD28,ITGB2,CD40,IL12B,HLA-DMA,KL,H2-Eb2,ICOS,S1PR1,CXCR6,CCR8,ACVR1C
Cellular Effects of Sildenafil (Viagra)	3.91	0.138	MYH4,PLCB2,CACNG1,PDE3A,ADCY4,MYLPF,CACNA1C,MYLK,MYL1,MYL7,MYH2,ADCY5,PRKAR1B,PDE5A,KCNQ3,ACTC1,ACTA1,MYH1
Eicosanoid Signaling	3.85	0.179	PLBD1,LTB4R,PTGIR,PLA2G2E,DPEP3,PTGER3,LTB4R2,LTC4S,PTGS1,FPR2,ALOX5AP,DPEP2
Crosstalk between Dendritic Cells and Natural Killer Cells	3.76	0.157	IFNG,IL2RG,CD40LG,LTB,IL6,ITGAL,CD28,IL18,CD40,IL12B,CSF2,ACTC1,ACTA1,CCR7
Caveolar-mediated Endocytosis Signaling	3.6	0.169	ITGAD,ITGB2,FLNC,CAV1,EGF,ITGA7,ACTC1,ITGAL,ITGB7,ACTA1,ITGA4,ITGAX
Calcium Signaling	3.46	0.118	MYH4,TNNI2,TNNT3,TNNC2,TRDN,GRIA2,TRPC6,GRIA4,MYL1,MYL7,ATP2A1,ATP2B2,MYH2,GRIN2C,PRKAR1B,RYR1,ACTC1,RCAN2,ACTA1,MYH1,GRIK1
Leukocyte Extravasation Signaling	3.27	0.11	RAC2,SPN,MMP3,ACTN2,Actn3,MMP10,MMP2,ITGAL,SELPLG,ITGB2,CLDN5,CDH5,KL,MMP8,NCF2,PECAM1,CLDN9,MMP12,ACTC1,ACTA1,MMP9,ITGA4,ITK
Communication between Innate and Adaptive Immune Cells	3.21	0.146	Tlr11,IFNG,CD40LG,IL6,IL1F10,CD28,IL18,CD40,IL12B,IL1B,CSF2,CCR7,TNFSF13B
Primary Immunodeficiency Signaling	3.17	0.188	IL7R,IL2RG,CD19,CD40LG,CD40,CD3E,ICOS,CD79A,CD3D
Graft-versus-Host Disease Signaling	3.17	0.188	IFNG,CD28,HLA-DOA,IL18,HLA-DMA,H2-Eb2,IL1B,IL1F10,IL6
Clathrin-mediated Endocytosis Signaling	2.89	0.107	APOB,F2R,APOF,APOC4,SH3GL3,FGF14,FGF8,EGF,ITGB7,FGF1,DNM1,PON1,ITGB2,LYZ,FGF10,KL,S100A8,ACTC1,ACTA1,SNAP91,APOD
TREM1 Signaling	2.82	0.147	Tlr11,TREM1,IL18,MPO,CD40,NLRP5,IL1B,IL6,NLRP2,CSF2,ITGAX
Th1 Pathway	2.8	0.119	IFNG,HLA-DOA,CD40LG,CD3E,IL6,CD3D,STAT4,ITGB2,CD28,IL18,CD40,IL12B,HLA-DMA,KL,H2-Eb2,ICOS
Role of Cytokines in Mediating Communication between Immune Cells	2.79	0.167	IL21,IFNG,IL18,IL12B,IL1B,IL1F10,IL6,IL13,CSF2
Differential Regulation of Cytokine Production in Macrophages and T Helper Cells by IL-17A and IL-17F	2.76	0.278	IL12B,IL1B,IL6,IL13,CSF2
Axonal Guidance Signaling	2.72	0.0846	SLIT3,RAC2,NTF3,PLCB2,GLI2,BMP4,MMP3,WNT3,BDNF,EGF,WNT16,SEMA4F,PLXNA2,WNT7A,KL,GLIS1,MMP8,PRKAR1B,UNC5D,ADAM23,ADAMTS5,ITGA4,SEMA3E,GNG4,WNT9B,MYLPF,ARHGEF15,MMP10,MMP2,HHIP,ROBO3,ADAMTS9,MYL1,MYL7,SEMA3A,ADAM12,MMP9,NRP1
Role of Osteoblasts, Osteoclasts and Chondrocytes in Rheumatoid Arthritis	2.68	0.0991	IFNG,SFRP2,BMP4,FRZB,WNT9B,WNT3,SMAD9,MMP3,WNT16,IL6,IL1F10,IL18RAP,IL1R2,IL18,WIF1,WNT7A,KL,MMP8,CALCR,IL1B,LEF1,CSF2,ADAMTS5
Inhibition of Matrix Metalloproteases	2.47	0.179	ADAM12,MMP3,MMP8,MMP10,MMP2,MMP12,MMP9
Actin Cytoskeleton Signaling	2.45	0.0965	RAC2,MYH4,F2R,ACTN2,MYLPF,FGF14,Actn3,FGF8,EGF,MYLK,TTN,MYL1,MYL7,FGF1,CYFIP2,MYH2,FGF10,KL,ACTC1,ACTA1,ITGA4,MYH1
Retinol Biosynthesis	2.4	0.175	AADAC,PNPLA5,Ces1g,LRAT,LIPF,LPL,PNLIPRP1
iCOS-iCOSL Signaling in T Helper Cells	2.39	0.115	HLA-DOA,IL2RG,CD40LG,CD3E,TRAT1,CD3D,CD28,CD40,KL,HLA-DMA,H2-Eb2,LAT,ICOS,ITK
Dendritic Cell Maturation	2.36	0.1	CD40LG,HLA-DOA,PLCB2,LEP,LTB,IL6,IL1F10,STAT4,IL18,COL5A3,CD40,IL12B,HLA-DMA,KL,H2-Eb2,IL1B,CSF2,CCR7,COL3A1
Bladder Cancer Signaling	2.3	0.126	FGF10,MMP3,MMP8,FGF14,FGF8,MMP10,EGF,MMP2,MMP12,MMP9,FGF1
LPS/IL-1 Mediated Inhibition of RXR Function	2.27	0.0946	GSTM1,GAL3ST2,ABCB1,CYP3A7,FMO3,CHST4,APOC4,IL1F10,IL18RAP,IL1R2,IL18,CHST3,FABP4,IL1B,CYP2A6 (includes others),HS3ST1,FMO1,FABP7,FABP3,ALDH3A1,CYP4A11
Differential Regulation of Cytokine Production in Intestinal Epithelial Cells by IL-17A and IL-17F	2.26	0.217	IFNG,IL12B,IL1B,IL13,CSF2
Airway Pathology in Chronic Obstructive Pulmonary Disease	2.2	0.375	MMP8,MMP2,MMP9
IL-8 Signaling	2.19	0.0964	GNG4,RAC2,PLCB2,FLT1,EGF,MMP2,CXCR1,MYL7,ITGB2,CCND2,MPO,CXCR2,KL,NCF2,KDR,MMP9,TEK,CR2,ITGAX
Human Embryonic Stem Cell Pluripotency	2.16	0.105	NTF3,BMP4,WNT3,WNT9B,BDNF,WNT16,SOX2,S1PR4,WNT7A,ZIC3,KL,S1PR1,LEF1,SALL4,POU5F1
Hepatic Cholestasis	2.1	0.101	ABCB1,IFNG,GCGR,ADCY4,IL6,IL1F10,IL13,IL18RAP,CYP8B1,IL1R2,IL18,IL12B,ADCY5,PRKAR1B,IL1B,CSF2
Epithelial Adherens Junction Signaling	2.08	0.103	MYH4,ACTN2,Actn3,EGF,PTPRM,MYL1,MYL7,FGF1,MYH2,HGF,LEF1,ACTC1,ACVR1C,ACTA1,MYH1
Autoimmune Thyroid Disease Signaling	2.01	0.149	CD28,HLA-DOA,CD40LG,CD40,HLA-DMA,H2-Eb2,TG
Complement System	1.96	0.162	C4A/C4B,CFD,ITGB2,CFI,ITGAX,CR2
Basal Cell Carcinoma Signaling	1.94	0.125	GLI2,WNT7A,BMP4,WNT9B,WNT3,GLIS1,WNT16,LEF1,HHIP
GPCR-Mediated Integration of Enteroendocrine Signaling Exemplified by an L Cell	1.94	0.125	CHRM2,PLCB2,ADCY5,GLP1R,ADCY4,PRKAR1B,NPY2R,VIP,ADRB2
Embryonic Stem Cell Differentiation into Cardiac Lineages	1.91	0.3	SOX2,ISL1,POU5F1
FXR/RXR Activation	1.88	0.103	C4A/C4B,PON1,IL18,APOB,APOF,APOC4,LPL,FETUB,IL1B,IL1F10,GC,CYP8B1,APOD
Paxillin Signaling	1.87	0.106	ITGAD,ITGB2,KL,ACTN2,Actn3,ITGA7,ACTC1,ITGAL,ITGB7,ACTA1,ITGA4,ITGAX
Intrinsic Prothrombin Activation Pathway	1.82	0.172	F10,COL5A3,FGB,FGG,COL3A1
Transcriptional Regulatory Network in Embryonic Stem Cells	1.8	0.15	SOX2,RFX4,ZIC3,ISL1,PAX6,POU5F1
Virus Entry via Endocytic Pathways	1.8	0.108	DNM1,RAC2,ITGB2,KL,FLNC,CAV1,ACTC1,ITGAL,ITGB7,ACTA1,ITGA4
Colorectal Cancer Metastasis Signaling	1.77	0.085	GNG4,Tlr11,IFNG,WNT9B,MMP3,WNT3,PTGER3,ADCY4,MMP10,WNT16,EGF,MMP2,IL6,WNT7A,ADCY5,KL,MMP8,PRKAR1B,LEF1,MMP12,MMP9
Regulation of the Epithelial-Mesenchymal Transition Pathway	1.74	0.0899	WNT9B,WNT3,FGF14,TWIST1,FGF8,WNT16,EGF,MMP2,FGF1,FOXC2,GSC,FGF10,WNT7A,KL,HGF,LEF1,MMP9
Triacylglycerol Degradation	1.74	0.132	AADAC,PNPLA5,Ces1b/Ces1c,Ces2e,LIPF,LPL,PNLIPRP1
IL-12 Signaling and Production in Macrophages	1.73	0.0959	IFNG,CD40LG,APOB,APOF,APOC4,STAT4,PON1,LYZ,IL18,CD40,IL12B,KL,S100A8,APOD
Glucocorticoid Biosynthesis	1.68	0.25	CYP17A1,HSD3B1,CYP21A2
Role of Hypercytokinemia/hyperchemokinemia in the Pathogenesis of Influenza	1.66	0.14	IFNG,IL18,IL12B,IL1B,IL1F10,IL6
Serotonin Receptor Signaling	1.66	0.14	TPH1,HTR4,ADCY5,ADCY4,SLC6A4,Htr5b
Creatine-phosphate Biosynthesis	1.62	0.4	CKMT2,CKM
Cardiac β-adrenergic Signaling	1.61	0.0949	GNG4,ENPP6,PPP1R14C,PPP1R3D,PPP1R1A,ADCY5,PDE3A,ADCY4,PRKAR1B,CACNA1C,PDE5A,PPP1R14A,ATP2A1
ILK Signaling	1.6	0.0867	MYH4,LIMS2,ACTN2,Actn3,ITGB7,MYL1,MYL7,ITGB2,TGFB1I1,MYH2,FLNC,KL,LEF1,ACTC1,ACTA1,MMP9,MYH1
Regulation of Cellular Mechanics by Calpain Protease	1.58	0.123	CNGA2,CCNA1,ACTN2,Actn3,EGF,CNGA1,ITGA4
Role of IL-17A in Psoriasis	1.58	0.231	S100A9,S100A8,CXCL6
eNOS Signaling	1.53	0.0903	CNGA2,FLT1,ADCY4,AQP1,CNGA1,NOSTRIN,BDKRB2,CCNA1,ADCY5,KL,PRKAR1B,CAV1,KDR,BDKRB1
CDK5 Signaling	1.51	0.101	FOSB,PPP1R14C,PPP1R3D,DRD1,BDNF,ADCY5,ADCY4,MAPK15,PRKAR1B,PPP1R14A
Leukotriene Biosynthesis	1.49	0.214	DPEP3,LTC4S,DPEP2
Protein Kinase A Signaling	1.49	0.074	ENPP6,MYH4,PLCB2,TNNI2,PDE3A,ADCY4,MYLK,ADCY5,PRKAR1B,RYR1,GNG4,CNGA2,PPP1R14C,MYLPF,PPP1R14A,TTN,CNGA1,PTPRM,MYL1,MYL7,GYS2,PPP1R3D,MYH2,FLNC,PTPRB,PDE5A,LEF1,PTPRR,PTPN22
Extrinsic Prothrombin Activation Pathway	1.34	0.188	F10,FGB,FGG
Aspartate Degradation II	1.33	0.286	LIPF,MDH1B
Reelin Signaling in Neurons	1.33	0.0978	APBB1,ITGB2,KL,CNR2,ARHGEF15,DAB1,ITGAL,FGR,ITGA4
Role of Macrophages, Fibroblasts and Endothelial Cells in Rheumatoid Arthritis	1.31	0.0744	Tlr11,PLCB2,SFRP2,FRZB,WNT9B,WNT3,MMP3,LTB,WNT16,IL6,IL1F10,CEBPE,IL18RAP,IL1R2,IL18,WIF1,WNT7A,KL,IL1B,LEF1,CSF2,PRSS3,TNFSF13B
Melatonin Degradation III	1.29	1	MPO
Histamine Biosynthesis	1.29	1	HDC
Citrulline Degradation	1.29	1	OTC
Wnt/β-catenin Signaling	1.27	0.0828	SOX7,SFRP2,WNT3,WNT9B,FRZB,WNT16,SOX2,SOX17,WNT7A,WIF1,CDH5,LEF1,ACVR1C,POU5F1
Amyotrophic Lateral Sclerosis Signaling	1.22	0.0901	HECW1,GRIK4,GDNF,GRIN2C,NEFL,KL,GRIA2,CACNA1C,GRIA4,GRIK1
Integrin Signaling	1.22	0.0776	ITGAD,RAC2,ACTN2,Actn3,MYLK,TTN,ITGAL,ITGB7,MYL7,ITGB2,KL,CAV1,ACTC1,ITGA7,ACTA1,ITGA4,ITGAX
Agrin Interactions at Neuromuscular Junction	1.19	0.101	RAC2,ITGB2,ERBB4,ACTC1,ITGAL,ACTA1,ITGA4
Sonic Hedgehog Signaling	1.18	0.133	GLI2,GLIS1,PRKAR1B,HHIP
Allograft Rejection Signaling	1.17	0.0952	IFNG,CD28,HLA-DOA,CD40LG,CD40,HLA-DMA,H2-Eb2,H2-M5
Ovarian Cancer Signaling	1.17	0.0833	WNT7A,WNT9B,WNT3,KL,PTGS1,PRKAR1B,WNT16,EGF,LEF1,MMP2,LHB,MMP9
Leptin Signaling in Obesity	1.15	0.0941	PLCB2,LEP,KL,ADCY5,PDE3A,ADCY4,PRKAR1B,POMC
HIF1α Signaling	1.14	0.087	MMP3,KL,MMP8,MAPK15,MMP10,MMP2,MMP12,LDHC,SLC2A3,MMP9
Production of Nitric Oxide and Reactive Oxygen Species in Macrophages	1.13	0.0777	IFNG,PPP1R14C,APOB,APOF,APOC4,PPP1R14A,PON1,LYZ,PPP1R3D,MPO,KL,NCF2,HOXA10,S100A8,APOD
CD28 Signaling in T Helper Cells	1.12	0.084	CD28,HLA-DOA,CD3E,KL,HLA-DMA,CARD11,H2-Eb2,LAT,CTLA4,CD3D,ITK
Dopamine-DARPP32 Feedback in cAMP Signaling	1.12	0.0802	PPP1R14C,KCNJ4,PPP1R3D,PLCB2,DRD1,GRIN2C,ADCY5,KCNJ5,ADCY4,PRKAR1B,CACNA1C,PPP1R14A,ATP2A1
Nur77 Signaling in T Lymphocytes	1.09	0.102	CD28,HLA-DOA,CD3E,HLA-DMA,H2-Eb2,CD3D
MSP-RON Signaling Pathway	1.09	0.102	ITGB2,IFNG,KL,IL12B,ACTC1,ACTA1
Synaptic Long Term Potentiation	1.04	0.0833	PPP1R14C,PLCB2,PPP1R3D,GRIN2C,PPP1R1A,PRKAR1B,GRIA2,CACNA1C,PPP1R14A,GRIA4
Calcium Transport I	1.04	0.2	ATP2A1,ATP2B2
Hematopoiesis from Pluripotent Stem Cells	1.03	0.106	CD3E,IL12B,IL6,CSF2,CD3D
Heparan Sulfate Biosynthesis (Late Stages)	1.02	0.0921	AADAC,GAL3ST2,CHST4,Ces1b/Ces1c,Ces2e,CHST3,HS3ST1
Regulation of Actin-based Motility by Rho	1.01	0.0879	RAC2,MYLPF,MYLK,ACTC1,ACTA1,MYL1,MYL7,ITGA4
Role of NFAT in Regulation of the Immune Response	1.01	0.0757	GNG4,CD28,PLCB2,HLA-DOA,CD79B,CD3E,HLA-DMA,KL,H2-Eb2,LAT,CD79A,CD3D,RCAN2,ITK
Role of NANOG in Mammalian Embryonic Stem Cell Pluripotency	1.01	0.082	SOX2,WNT7A,BMP4,SMAD9,WNT9B,WNT3,KL,WNT16,POU5F1,SALL4
Dopamine Receptor Signaling	0.995	0.0909	PPP1R14C,PPP1R3D,DRD1,ADCY5,ADCY4,PRKAR1B,PPP1R14A
Nicotine Degradation II	0.98	0.0952	CYP3A7,FMO3,Aox4,ADH7,CYP2A6 (includes others),FMO1
Gustation Pathway	0.972	0.0806	ENPP6,P2RY10,PLCB2,ASIC2,P2RY14,ADCY5,PDE3A,ADCY4,PRKAR1B,PDE5A
Mineralocorticoid Biosynthesis	0.97	0.182	HSD3B1,CYP21A2
Pyrimidine Deoxyribonucleotides De Novo Biosynthesis I	0.95	0.13	AK8,PCK1,AK7
TCA Cycle II (Eukaryotic)	0.95	0.13	OGDHL,LIPF,MDH1B
Type I Diabetes Mellitus Signaling	0.944	0.0818	IFNG,CD28,HLA-DOA,CD3E,IL12B,HLA-DMA,H2-Eb2,IL1B,CD3D
Phospholipase C Signaling	0.94	0.0708	GNG4,PLCB2,CD3E,CD79B,ARHGEF15,ADCY4,MYLPF,PPP1R14A,CD79A,CD3D,MYL1,MYL7,PLA2G2E,ADCY5,LAT,ITGA4,ITK
PXR/RXR Activation	0.932	0.0923	CYP3A7,GSTM1,ABCB1,PRKAR1B,CYP2A6 (includes others),IL6
Calcium-induced T Lymphocyte Apoptosis	0.908	0.0909	HLA-DOA,CD3E,HLA-DMA,H2-Eb2,CD3D,ATP2A1
Nitric Oxide Signaling in the Cardiovascular System	0.892	0.0796	BDKRB2,FLT1,KL,PRKAR1B,CAV1,PDE5A,CACNA1C,KDR,ATP2A1
Heparan Sulfate Biosynthesis	0.869	0.0843	AADAC,GAL3ST2,CHST4,Ces1b/Ces1c,Ces2e,CHST3,HS3ST1
IL-10 Signaling	0.864	0.0882	IL1R2,IL18,IL1B,IL1F10,IL6,IL18RAP
CTLA4 Signaling in Cytotoxic T Lymphocytes	0.861	0.0808	CD28,CD3E,KL,LAT,TRAT1,CTLA4,CD3D,PTPN22
NF-κB Signaling	0.86	0.0722	CD40LG,BMP4,FLT1,EGF,IL1F10,IL1R2,IL18,CD40,KL,CARD11,IL1B,KDR,TNFSF13B
Netrin Signaling	0.856	0.103	RAC2,UNC5D,PRKAR1B,RYR1
PKCθ Signaling in T Lymphocytes	0.844	0.0758	RAC2,CD28,HLA-DOA,CD3E,KL,HLA-DMA,CARD11,H2-Eb2,LAT,CD3D
Remodeling of Epithelial Adherens Junctions	0.842	0.087	DNM1,HGF,ACTN2,Actn3,ACTC1,ACTA1
Thyronamine and Iodothyronamine Metabolism	0.834	0.333	DIO3
Thyroid Hormone Biosynthesis	0.834	0.333	IYD
Thyroid Hormone Metabolism I (via Deiodination)	0.834	0.333	DIO3
Gluconeogenesis I	0.831	0.115	LIPF,ENO2,MDH1B
GPCR-Mediated Nutrient Sensing in Enteroendocrine Cells	0.831	0.0824	GNG4,PLCB2,ADCY5,GPBAR1,ADCY4,PRKAR1B,FFAR2
Thyroid Cancer Signaling	0.827	0.1	NTF3,GDNF,BDNF,LEF1
Neuroprotective Role of THOP1 in Alzheimer's Disease	0.827	0.1	IFNG,PRKAR1B,SERPINA3,MMP9
Tight Junction Signaling	0.814	0.0719	MYH4,F2RL2,CLDN5,MYH2,PRKAR1B,MYLK,CLDN9,ACTC1,ACTA1,MYL1,MYL7,MYH1
Cdc42 Signaling	0.814	0.0719	HLA-DOA,CD3E,HLA-DMA,H2-Eb2,MYLPF,H2-M5,MYLK,CD3D,MYL1,MYL7,ITGA4,ITK
Androgen Biosynthesis	0.795	0.143	CYP17A1,HSD3B1
Thrombin Signaling	0.785	0.069	GNG4,F2RL2,PLCB2,F2R,KL,ADCY5,MYLPF,ADCY4,ARHGEF15,EGF,MYLK,GATA2,MYL1,MYL7
Glutamate Receptor Signaling	0.772	0.0877	GRIK4,GRIN2C,GRIA2,GRIA4,GRIK1
Role of Pattern Recognition Receptors in Recognition of Bacteria and Viruses	0.772	0.073	Tlr11,IFNG,CLEC7A,IL18,KL,IL12B,IL1B,IL6,IL13,CSF2
Phagosome Formation	0.751	0.0738	Tlr11,CLEC7A,Fcrls,PLCB2,SCARA3,KL,MARCO,FCAMR,ITGA4
Pyrimidine Ribonucleotides Interconversion	0.747	0.093	ENTPD8,AK8,PCK1,AK7
Mouse Embryonic Stem Cell Pluripotency	0.745	0.0755	SOX2,ID1,BMP4,SMAD9,KL,LEF1,ID4,POU5F1
Systemic Lupus Erythematosus Signaling	0.732	0.0667	BDKRB2,CD28,CD40LG,IL18,CD40,CD79B,CD3E,KL,LAT,IL1B,CD79A,IL1F10,IL6,CD3D,TNFSF13B
Role of IL-17F in Allergic Inflammatory Airway Diseases	0.722	0.0909	IL1B,IL6,CSF2,CXCL6
Airway Inflammation in Asthma	0.72	0.25	IL13
Uracil Degradation II (Reductive)	0.72	0.25	DPYD
PRPP Biosynthesis I	0.72	0.25	PRPS1L1
Catecholamine Biosynthesis	0.72	0.25	DBH
α-tocopherol Degradation	0.72	0.25	CYP4A11
Thymine Degradation	0.72	0.25	DPYD
Role of Wnt/GSK-3β Signaling in the Pathogenesis of Influenza	0.706	0.0789	IFNG,WNT7A,WNT9B,WNT3,WNT16,LEF1
T Cell Receptor Signaling	0.7	0.0734	CD28,CD3E,KL,CARD11,LAT,CTLA4,CD3D,ITK
Pyrimidine Ribonucleotides De Novo Biosynthesis	0.699	0.0889	ENTPD8,AK8,PCK1,AK7
PPARα/RXRα Activation	0.683	0.0674	IL1R2,PLCB2,ADCY5,CD36,ADCY4,LPL,ADIPOQ,PRKAR1B,IL1B,IL6,ACVR1C,IL18RAP
IL-6 Signaling	0.682	0.0709	IL1R2,ABCB1,IL18,TNFAIP6,KL,IL1B,IL1F10,IL6,IL18RAP
Role of Oct4 in Mammalian Embryonic Stem Cell Pluripotency	0.676	0.087	SOX2,IGF2BP1,POU5F1,SALL4
Dermatan Sulfate Biosynthesis (Late Stages)	0.654	0.0851	GAL3ST2,CHST4,CHST3,HS3ST1
PCP pathway	0.651	0.0794	WNT7A,WNT9B,WNT3,WNT16,CTHRC1
G Protein Signaling Mediated by Tubby	0.645	0.0938	GNG4,PLCB2,TUB
3-phosphoinositide Biosynthesis	0.644	0.0653	CD19,PPP1R1A,TRAT1,PPP1R14A,PTPRM,CA3,CD28,KL,PPP1R16B,ERBB4,ICOS,CILP,PTPN22
Neuropathic Pain Signaling In Dorsal Horn Neurons	0.631	0.0702	PLCB2,GRIN2C,BDNF,KL,PRKAR1B,GRIA2,KCNQ3,GRIA4
Circadian Rhythm Signaling	0.619	0.0909	GRIN2C,VIPR2,VIP
TR/RXR Activation	0.619	0.0714	F10,KL,UCP1,PCK1,RCAN2,DIO3,ATP2A1
Inhibition of Angiogenesis by TSP1	0.595	0.0882	CD36,KDR,MMP9
Retinoate Biosynthesis I	0.595	0.0882	ADH7,RDH16,DHRS7C
Acute Phase Response Signaling	0.594	0.0651	C4A/C4B,ITIH3,IL18,VWF,IL1B,SERPINA3,FGB,IL1F10,IL6,FGG,SERPIND1
Chondroitin Sulfate Biosynthesis (Late Stages)	0.592	0.08	GAL3ST2,CHST4,CHST3,HS3ST1
Histamine Degradation	0.592	0.105	HNMT,ALDH3A1
Gap Junction Signaling	0.584	0.0647	PLCB2,NOV,DRD1,KL,ADCY5,ADCY4,PRKAR1B,CAV1,EGF,ACTC1,ACTA1
GABA Receptor Signaling	0.581	0.0746	DNM1,ADCY5,GABRA4,ADCY4,KCNQ3
Arginine Biosynthesis IV	0.566	0.167	OTC
Proline Biosynthesis II (from Arginine)	0.566	0.167	OTC
Pyruvate Fermentation to Lactate	0.566	0.167	LDHC
Urea Cycle	0.566	0.167	OTC
Serotonin and Melatonin Biosynthesis	0.566	0.167	TPH1
UDP-N-acetyl-D-glucosamine Biosynthesis II	0.566	0.167	FMO3
Glycogen Biosynthesis II (from UDP-D-Glucose)	0.566	0.167	GYS2
The Visual Cycle	0.56	0.1	LRAT,RLBP1
VEGF Signaling	0.553	0.068	FLT1,KL,ACTN2,Actn3,KDR,ACTC1,ACTA1
Glioma Invasiveness Signaling	0.534	0.0714	F2R,KL,PLAUR,MMP2,MMP9
Natural Killer Cell Signaling	0.534	0.0656	NCR1,RAC2,KL,KLRB1,LAT,CD244,Klra7 (includes others),HCST
Role of Tissue Factor in Cancer	0.534	0.0656	F10,KL,PLAUR,IL1B,FGB,CSF2,FGG,FGR
Maturity Onset Diabetes of Young (MODY) Signaling	0.53	0.0952	CACNA1C,PDX1
Inflammasome pathway	0.53	0.0952	IL18,IL1B
Nicotine Degradation III	0.52	0.0741	CYP3A7,Aox4,ADH7,CYP2A6 (includes others)
Role of JAK1 and JAK3 in γc Cytokine Signaling	0.52	0.0704	IL21,IL7R,IL2RG,KL,IL9R
OX40 Signaling Pathway	0.51	0.0674	HLA-DOA,CD3E,HLA-DMA,H2-Eb2,H2-M5,CD3D
Antigen Presentation Pathway	0.507	0.0789	IFNG,HLA-DOA,HLA-DMA
FGF Signaling	0.497	0.0667	FGF10,KL,HGF,FGF14,FGF8,FGF1
Superpathway of Inositol Phosphate Compounds	0.494	0.0598	CD19,PLCB2,PPP1R1A,TRAT1,PPP1R14A,PTPRM,CA3,CD28,KL,PPP1R16B,ERBB4,ICOS,CILP,PTPN22
tRNA Splicing	0.487	0.0769	ENPP6,PDE3A,PDE5A
Citrulline Biosynthesis	0.462	0.125	OTC
Tryptophan Degradation to 2-amino-3-carboxymuconate Semialdehyde	0.462	0.125	IDO1
Corticotropin Releasing Hormone Signaling	0.46	0.0631	GLI2,BDNF,ADCY5,ADCY4,PRKAR1B,POMC,KRT1
CREB Signaling in Neurons	0.457	0.0598	GNG4,PLCB2,GRIK4,GRIN2C,KL,ADCY5,ADCY4,PRKAR1B,GRIA2,GRIA4,GRIK1
Chondroitin Sulfate Biosynthesis	0.456	0.069	GAL3ST2,CHST4,CHST3,HS3ST1
Mechanisms of Viral Exit from Host Cells	0.451	0.0732	SH3GL3,ACTC1,ACTA1
Gα12/13 Signaling	0.451	0.0615	F2RL2,CDH9,CDH5,F2R,KL,MYLPF,MYL1,MYL7
p70S6K Signaling	0.441	0.0611	IL2RG,CD19,F2RL2,PLCB2,CD79B,F2R,KL,CD79A
Angiopoietin Signaling	0.439	0.0649	ANGPTL1,KL,ANGPT4,TEK,TIE1
IL-17A Signaling in Airway Cells	0.439	0.0649	KL,MUC5AC,MUC5B,IL6,CXCL6
Bupropion Degradation	0.43	0.08	CYP3A7,CYP2A6 (includes others)
Dermatan Sulfate Biosynthesis	0.428	0.0667	GAL3ST2,CHST4,CHST3,HS3ST1
VDR/RXR Activation	0.427	0.0641	IFNG,SERPINB1,CAMP,HOXA10,CSF2
HMGB1 Signaling	0.423	0.0602	IFNG,IL18,KL,IL12B,IL1B,IL6,IL13,CSF2
Prostanoid Biosynthesis	0.422	0.111	PTGS1
Leucine Degradation I	0.422	0.111	BCAT1
AMPK Signaling	0.418	0.0582	LEP,CKM,KL,AK8,PFKFB4,ADIPOQ,PRKAR1B,AK7,GYS2,ADRA1D,ADRB2
Relaxin Signaling	0.417	0.0592	GNG4,ENPP6,KL,ADCY5,PDE3A,ADCY4,PRKAR1B,PDE5A,MMP9
Regulation of IL-2 Expression in Activated and Anergic T Lymphocytes	0.415	0.0633	CD28,CD3E,CARD11,LAT,CD3D
Adipogenesis pathway	0.414	0.0597	FOXC2,LEP,BMP4,PLIN1,SMAD9,LPL,FABP4,FGF1
RhoGDI Signaling	0.398	0.0578	GNG4,CDH9,CDH5,MYLPF,ARHGEF15,ACTC1,ACTA1,MYL1,MYL7,ITGA4
FAK Signaling	0.396	0.0606	KL,EGF,ACTC1,TNS1,ACTA1,ITGA4
Macropinocytosis Signaling	0.392	0.0617	ITGB2,KL,HGF,EGF,ITGB7
Acetone Degradation I (to Methylglyoxal)	0.389	0.0741	CYP3A7,CYP2A6 (includes others)
IL-9 Signaling	0.386	0.0667	IL2RG,KL,IL9R
PAK Signaling	0.377	0.0594	KL,MYLPF,MYLK,MYL1,MYL7,ITGA4
Cardiac Hypertrophy Signaling	0.361	0.0553	GNG4,PLCB2,ADCY4,MYLPF,CACNA1C,IL6,MYL1,MYL7,ADRA1D,ADCY5,KL,PRKAR1B,ADRB2
RhoA Signaling	0.356	0.0574	MYLPF,MYLK,TTN,ACTC1,ACTA1,MYL1,MYL7
NF-κB Activation by Viruses	0.341	0.0581	ITGB2,KL,ITGAL,ITGA4,CR2
Sperm Motility	0.332	0.056	PLBD1,CNGA2,PLCB2,PLA2G2E,NPPC,PRKAR1B,CNGA1
α-Adrenergic Signaling	0.331	0.0575	GNG4,ADCY5,ADCY4,PRKAR1B,GYS2
Hematopoiesis from Multipotent Stem Cells	0.328	0.0833	CSF2
Acyl-CoA Hydrolysis	0.328	0.0833	THEM5
Neuregulin Signaling	0.322	0.0568	DCN,ERBB4,EGF,EREG,ITGA4
HER-2 Signaling in Breast Cancer	0.322	0.0568	ITGB2,KL,EGF,MMP2,ITGB7
VEGF Family Ligand-Receptor Interactions	0.322	0.0568	PLA2G2E,FLT1,KL,KDR,NRP1
IL-4 Signaling	0.313	0.0562	IL2RG,HLA-DOA,KL,HLA-DMA,H2-Eb2
Cytotoxic T Lymphocyte-mediated Apoptosis of Target Cells	0.305	0.0625	CD3E,CD3D
Bile Acid Biosynthesis, Neutral Pathway	0.304	0.0769	CYP8B1
GNRH Signaling	0.302	0.0543	DNM1,PLCB2,ADCY5,ADCY4,PRKAR1B,EGF,LHB
Docosahexaenoic Acid (DHA) Signaling	0.296	0.0577	KL,IL1B,BCL2A1
Acute Myeloid Leukemia Signaling	0.296	0.0549	CSF3R,CCNA1,KL,FLT3,LEF1
Signaling by Rho Family GTPases	0.294	0.0526	GNG4,ARHGEF15,MYLPF,MYLK,MYL1,MYL7,CDH9,CDH5,KL,NCF2,ACTC1,ACTA1,ITGA4
Glucocorticoid Receptor Signaling	0.289	0.0523	IFNG,CD3E,POMC,PCK1,IL6,IL13,CD3D,KRT36,FGG,IL1R2,KL,CSN2,IL1B,CSF2,ADRB2
Factors Promoting Cardiogenesis in Vertebrates	0.287	0.0543	BMP4,SMAD9,WNT3,LEF1,ACVR1C
FcγRIIB Signaling in B Lymphocytes	0.285	0.0566	CD79B,KL,CD79A
Isoleucine Degradation I	0.281	0.0714	BCAT1
Superpathway of Citrulline Metabolism	0.281	0.0714	OTC
Fcγ Receptor-mediated Phagocytosis in Macrophages and Monocytes	0.279	0.0538	RAC2,CSF2,ACTC1,ACTA1,FGR
PPAR Signaling	0.279	0.0538	IL1R2,IL18,IL1B,IL1F10,IL18RAP
Toll-like Receptor Signaling	0.273	0.0541	IL18,IL12B,IL1B,IL1F10
Melanocyte Development and Pigmentation Signaling	0.264	0.0526	KL,ADCY5,ADCY4,PRKAR1B,POMC
Salvage Pathways of Pyrimidine Ribonucleotides	0.264	0.0526	AK8,APOBEC2,PCK1,MAK,AK7
nNOS Signaling in Skeletal Muscle Cells	0.262	0.0667	RYR1
NAD biosynthesis II (from tryptophan)	0.262	0.0667	IDO1
Chondroitin Sulfate Degradation (Metazoa)	0.262	0.0667	Chil3/Chil4
Vitamin-C Transport	0.262	0.0667	SLC2A3
IL-15 Signaling	0.256	0.0526	IL2RG,KL,IL6,CSF2
Dermatan Sulfate Degradation (Metazoa)	0.243	0.0625	Chil3/Chil4
Ethanol Degradation II	0.241	0.0541	ADH7,ALDH3A1
Valine Degradation I	0.212	0.0556	BCAT1
GADD45 Signaling	0.198	0.0526	CCND2
