## Supplemental Table 5 for "Metastasis-specific gene expression in autochthonous and allograft mouse mammary tumor models: stratification and identification of targetable signatures"

### Sheet: Sheet 1 4T1 IPA
Supplementary table 5: Orthotopic v. tail vein MSGE IPA
Sheet 1: 4T1
Ingenuity Canonical Pathways	-log(p-value)	Ratio	Molecules
Agranulocyte Adhesion and Diapedesis	9.76	0.12	SELL,MYH6,Cxcl11,MMP3,Cxcl15,CCL17,CCL22,MYH7,CXCR1,CLDN7,CCL5,MMP25,SELPLG,C5,CXCL10,IL36G,CCL4,Ccl8,XCL1,CXCL17,ACTC1,CCL19,CLDN3
Granulocyte Adhesion and Diapedesis	8.76	0.117	SELL,Cxcl11,MMP3,Cxcl15,CCL17,CCL22,CLDN7,CCL5,MMP25,SELPLG,C5,CXCL10,IL36G,CCL4,Ccl8,XCL1,CXCL17,CLDN3,CCL19,HSPB1,TNFRSF11B
Primary Immunodeficiency Signaling	7.92	0.229	IL2RG,CD19,LCK,CD3E,ZAP70,ICOS,RAG1,CD79A,TNFRSF13C,CD3D,AICDA
T Helper Cell Differentiation	7.83	0.178	HLA-DOA,IL2RG,IL12RB1,IL10,TBX21,STAT4,CD28,IL12B,H2-Eb2,ICOS,CXCR5,STAT1,TNFRSF11B
Th1 and Th2 Activation Pathway	7.76	0.108	SOCS1,HLA-DOA,IL2RG,TNFRSF4,CD3E,IL12RB1,IL10,TBX21,CD3D,STAT4,CD3G,CD28,CCR4,IL12B,H2-Eb2,ICOS,GFI1,CXCR6,IL27RA,STAT1
Th2 Pathway	6.99	0.113	HLA-DOA,IL2RG,TNFRSF4,CD3E,IL12RB1,IL10,TBX21,CD3D,STAT4,CD3G,CD28,CCR4,IL12B,H2-Eb2,ICOS,GFI1,CXCR6
Th1 Pathway	6.13	0.111	SOCS1,HLA-DOA,CD3E,IL12RB1,IL10,TBX21,CD3D,STAT4,CD3G,CD28,IL12B,H2-Eb2,ICOS,IL27RA,STAT1
Communication between Innate and Adaptive Immune Cells	5.66	0.128	CXCL10,CD28,IL36G,CCL4,CD79B,IL12B,IL10,CD79A,CCL5,TNFRSF13C,CD8B,CCR7
Altered T Cell and B Cell Signaling in Rheumatoid Arthritis	5.05	0.122	CD28,IL36G,HLA-DOA,CD79B,IL12B,IL10,H2-Eb2,LTB,CD79A,TNFRSF13C,FASLG
Interferon Signaling	4.74	0.194	SOCS1,IFIT3,IFIT1,OAS1,STAT2,STAT1,ISG15
CTLA4 Signaling in Cytotoxic T Lymphocytes	4.65	0.111	CD3G,CD28,LCK,AP1M2,CD3E,ZAP70,LAT,PPP2R2C,CTLA4,CD3D,CD8B
iCOS-iCOSL Signaling in T Helper Cells	4.45	0.0976	CD3G,CD28,IL2RG,LCK,HLA-DOA,CD3E,H2-Eb2,ZAP70,LAT,ICOS,CD3D,ITK
Type I Diabetes Mellitus Signaling	4.19	0.0991	SOCS1,CD3G,CD28,HLA-DOA,CD3E,IL12B,H2-Eb2,STAT1,CD3D,FASLG,TNFRSF11B
VDR/RXR Activation	4.03	0.115	CXCL10,IGFBP6,SERPINB1,BGLAP,CAMP,MXD1,CCL5,THBD,S100G
Role of NFAT in Regulation of the Immune Response	3.84	0.0753	HLA-DOA,CD3E,CD79B,FCER1A,CD79A,CD3D,CD3G,CD28,LCK,H2-Eb2,ZAP70,LAT,RCAN2,ITK
B Cell Development	3.81	0.171	CD19,HLA-DOA,CD79B,H2-Eb2,RAG1,CD79A
Calcium-induced T Lymphocyte Apoptosis	3.8	0.121	CD3G,LCK,HLA-DOA,CD3E,H2-Eb2,ZAP70,ATP2A3,CD3D
Atherosclerosis Signaling	3.66	0.0866	IL36G,LYZ,MMP3,PLA2G2D,CMA1,PLA2G1B,PLA2G4F,S100A8,COL18A1,RBP4,SELPLG
T Cell Receptor Signaling	3.58	0.0917	CD3G,CD28,LCK,CD3E,ZAP70,LAT,CTLA4,CD3D,CD8B,ITK
CD28 Signaling in T Helper Cells	3.51	0.0833	CD3G,CD28,LCK,HLA-DOA,CD3E,H2-Eb2,ZAP70,LAT,CTLA4,CD3D,ITK
Neuroprotective Role of THOP1 in Alzheimer's Disease	3.27	0.084	GZMA,DPP4,GZMK,TMPRSS2,CMA1,CTSG,NTS,Gzmb,KLK8,PRSS27
Differential Regulation of Cytokine Production in Macrophages and T Helper Cells by IL-17A and IL-17F	3.14	0.222	CCL4,IL12B,IL10,CCL5
Hematopoiesis from Pluripotent Stem Cells	3.1	0.128	CD3G,CD3E,IL12B,IL10,CD3D,CD8B
Pathogenesis of Multiple Sclerosis	3	0.333	CXCL10,CCL4,CCL5
Crosstalk between Dendritic Cells and Natural Killer Cells	2.91	0.0899	CD28,IL2RG,IL12B,CD69,LTB,ACTC1,FASLG,CCR7
Differential Regulation of Cytokine Production in Intestinal Epithelial Cells by IL-17A and IL-17F	2.72	0.174	CCL4,IL12B,IL10,CCL5
Dendritic Cell Maturation	2.65	0.0622	STAT4,IL36G,HLA-DOA,IL12B,IL10,H2-Eb2,LTB,STAT2,COL18A1,STAT1,CCR7,TNFRSF11B
Nur77 Signaling in T Lymphocytes	2.58	0.102	CD3G,CD28,HLA-DOA,CD3E,H2-Eb2,CD3D
Role of Hypercytokinemia/hyperchemokinemia in the Pathogenesis of Influenza	2.48	0.116	CXCL10,IL36G,CCL4,IL12B,CCL5
Activation of IRF by Cytosolic Pattern Recognition Receptors	2.43	0.0952	IRF7,IL10,ZBP1,STAT2,STAT1,ISG15
PKCθ Signaling in T Lymphocytes	2.36	0.0677	CD3G,CD28,LCK,HLA-DOA,CD3E,H2-Eb2,ZAP70,LAT,CD3D
Autoimmune Thyroid Disease Signaling	2.31	0.106	CD28,HLA-DOA,IL10,H2-Eb2,FASLG
Eicosanoid Signaling	2.3	0.0896	LTB4R,PLA2G2D,PLA2G1B,PLA2G4F,GGT1,CYSLTR2
Phospholipase C Signaling	2.3	0.0539	CD3E,CD79B,PLA2G1B,CD79A,CD3D,CD3G,LCK,PLA2G2D,ZAP70,LAT,PLA2G4F,ARHGEF9,ITK
Hepatic Fibrosis / Hepatic Stellate Cell Activation	2.29	0.0588	MYH6,IL10,VEGFD,MYH7,CCL5,COL18A1,STAT1,COL28A1,FASLG,CCR7,TNFRSF11B
Role of Pattern Recognition Receptors in Recognition of Bacteria and Viruses	2.27	0.0657	NOD2,IRF7,OAS1,OAS2,IL12B,IL10,CCL5,OAS3,C5
Graft-versus-Host Disease Signaling	2.27	0.104	CD28,IL36G,HLA-DOA,H2-Eb2,FASLG
CCR5 Signaling in Macrophages	2.24	0.087	CD3G,CCL4,CD3E,CCL5,CD3D,FASLG
OX40 Signaling Pathway	2.24	0.0769	CD3G,HLA-DOA,H2-T24,TNFRSF4,CD3E,H2-Eb2,CD3D
Cytotoxic T Lymphocyte-mediated Apoptosis of Target Cells	2.18	0.125	CD3G,CD3E,CD3D,FASLG
Tec Kinase Signaling	2.13	0.0588	STAT4,BLK,LCK,PAK3,FCER1A,STAT2,STAT1,ACTC1,FASLG,ITK
Systemic Lupus Erythematosus Signaling	2.12	0.0533	CD3G,CD28,IL36G,LCK,CD79B,CD3E,IL10,LAT,CD79A,TNFRSF13C,CD3D,C5
LXR/RXR Activation	2.09	0.0661	SCD,IL36G,LYZ,ITIH4,ABCG4,S100A8,RBP4,TNFRSF11B
Regulation of IL-2 Expression in Activated and Anergic T Lymphocytes	1.93	0.075	CD3G,CD28,CD3E,ZAP70,LAT,CD3D
Allograft Rejection Signaling	1.84	0.0714	CD28,HLA-DOA,H2-T24,IL10,H2-Eb2,FASLG
Pyrimidine Deoxyribonucleotides De Novo Biosynthesis I	1.79	0.13	CMPK2,AK8,AK7
Neuroinflammation Signaling Pathway	1.78	0.045	HLA-DOA,MMP3,IL10,PLA2G1B,CCL5,CXCL10,IRF7,PLA2G2D,IL12B,H2-Eb2,PLA2G4F,STAT1,S100G,FASLG
Intrinsic Prothrombin Activation Pathway	1.77	0.0952	KLK13,COL18A1,THBD,KLK8
Cdc42 Signaling	1.74	0.0539	CD3G,HLA-DOA,H2-T24,PAK3,CD3E,APC2,H2-Eb2,CD3D,ITK
Role of JAK1, JAK2 and TYK2 in Interferon Signaling	1.74	0.125	SOCS1,STAT2,STAT1
IL-12 Signaling and Production in Macrophages	1.64	0.0548	STAT4,LYZ,IL12RB1,IL12B,IL10,S100A8,STAT1,RBP4
Melatonin Degradation III	1.63	1	MPO
Histamine Biosynthesis	1.63	1	HDC
p38 MAPK Signaling	1.62	0.0583	IL36G,PLA2G2D,PLA2G1B,PLA2G4F,STAT1,FASLG,HSPB1
Salvage Pathways of Pyrimidine Ribonucleotides	1.6	0.0632	PAK3,CMPK2,AK8,MAK,AK7,AICDA
Role of MAPK Signaling in the Pathogenesis of Influenza	1.56	0.0694	CXCL10,PLA2G2D,PLA2G1B,PLA2G4F,CCL5
Osteoarthritis Pathway	1.54	0.0474	BGLAP,WNT3A,RARRES2,H19,S100A9,MMP3,BMP2,VEGFD,S100A8,RBP4
Glutathione-mediated Detoxification	1.44	0.0968	GSTA3,GSTA5,Gstt1
Role of IL-17A in Psoriasis	1.44	0.154	S100A9,S100A8
Tight Junction Signaling	1.34	0.0479	MYH6,TJP3,PPP2R2C,MYH7,CLDN7,ACTC1,CLDN3,TNFRSF11B
Oncostatin M Signaling	1.34	0.0882	MMP3,STAT1,CHI3L1
MIF-mediated Glucocorticoid Regulation	1.31	0.0857	PLA2G2D,PLA2G1B,PLA2G4F
IL-4 Signaling	1.22	0.0562	SOCS1,IL2RG,HLA-DOA,IRF4,H2-Eb2
Role of Macrophages, Fibroblasts and Endothelial Cells in Rheumatoid Arthritis	1.16	0.0385	SOCS1,IL36G,WNT3A,MMP3,APC2,IL10,LTB,VEGFD,CCL5,CEBPE,C5,TNFRSF11B
Natural Killer Cell Signaling	1.16	0.0492	NCR1,LCK,SH2D1A,PAK3,ZAP70,LAT
Ubiquinol-10 Biosynthesis (Eukaryotic)	1.14	0.105	CYP11A1,GADL1
FXR/RXR Activation	1.1	0.0476	IL36G,SLC10A1,ITIH4,FOXA2,FETUB,RBP4
Cardiomyocyte Differentiation via BMP Receptors	1.1	0.1	BMP2,MYH7
MIF Regulation of Innate Immunity	1.09	0.0698	PLA2G2D,PLA2G1B,PLA2G4F
Maturity Onset Diabetes of Young (MODY) Signaling	1.06	0.0952	CACNA1S,FOXA2
Pyrimidine Ribonucleotides Interconversion	1.05	0.0667	CMPK2,AK8,AK7
MSP-RON Signaling Pathway	1.04	0.0556	KLK13,IL12B,KLK8,ACTC1
Cellular Effects of Sildenafil (Viagra)	1.04	0.0458	SLC4A5,MYH6,CACNA1S,KCNN1,MYH7,ACTC1
Glycerol-3-phosphate Shuttle	1.04	0.25	GPD1
Pyrimidine Ribonucleotides De Novo Biosynthesis	1	0.0638	CMPK2,AK8,AK7
Acute Phase Response Signaling	0.961	0.0412	SOCS1,IL36G,HP,ITIH4,RBP4,C5,TNFRSF11B
Glutathione Redox Reactions I	0.96	0.0833	GPX2,Gstt1
Creatine-phosphate Biosynthesis	0.948	0.2	CKMT1A/CKMT1B
Tetrapyrrole Biosynthesis II	0.948	0.2	ALAS2
Lysine Degradation II	0.948	0.2	AASS
IL-17A Signaling in Gastric Cells	0.931	0.08	CXCL10,CCL5
Role of JAK family kinases in IL-6-type Cytokine Signaling	0.931	0.08	SOCS1,STAT1
Leukocyte Extravasation Signaling	0.89	0.0379	EDIL3,MMP3,CLDN7,MMP25,ACTC1,CLDN3,ITK,SELPLG
JAK/Stat Signaling	0.874	0.0482	STAT4,SOCS1,STAT2,STAT1
Glycerol Degradation I	0.874	0.167	GPD1
Role of Cytokines in Mediating Communication between Immune Cells	0.868	0.0556	IL36G,IL12B,IL10
Fc Epsilon RI Signaling	0.819	0.042	PLA2G2D,LAT,FCER1A,PLA2G1B,PLA2G4F
VEGF Family Ligand-Receptor Interactions	0.809	0.0455	PLA2G2D,PLA2G1B,VEGFD,PLA2G4F
IL-7 Signaling Pathway	0.772	0.044	SOCS1,IL2RG,CXCR5,STAT1
Reelin Signaling in Neurons	0.761	0.0435	BLK,LCK,CNR1,ARHGEF9
Salvage Pathways of Pyrimidine Deoxyribonucleotides	0.759	0.125	AICDA
Production of Nitric Oxide and Reactive Oxygen Species in Macrophages	0.752	0.0361	LYZ,MPO,PPP2R2C,S100A8,STAT1,RBP4,TNFRSF11B
Phospholipases	0.743	0.0484	PLA2G2D,PLA2G1B,PLA2G4F
Role of Osteoblasts, Osteoclasts and Chondrocytes in Rheumatoid Arthritis	0.725	0.0343	IL36G,BGLAP,WNT3A,MMP3,APC2,IL10,BMP2,TNFRSF11B
Role of JAK2 in Hormone-like Cytokine Signaling	0.717	0.0588	SOCS1,STAT1
IL-2 Signaling	0.715	0.0469	SOCS1,IL2RG,LCK
Clathrin-mediated Endocytosis Signaling	0.714	0.0352	UBD,LYZ,STON2,VEGFD,S100A8,ACTC1,RBP4
Sphingosine and Sphingosine-1-phosphate Metabolism	0.713	0.111	SGPP2
Heme Biosynthesis II	0.713	0.111	ALAS2
PI3K Signaling in B Lymphocytes	0.71	0.0385	BLK,CD19,ATF3,CD79B,CD79A
ERK/MAPK Signaling	0.707	0.035	PAK3,PLA2G2D,PLA2G1B,PPP2R2C,PLA2G4F,STAT1,HSPB1
p70S6K Signaling	0.692	0.0379	IL2RG,CD19,CD79B,CD79A,PPP2R2C
Calcium Transport I	0.672	0.1	ATP2A3
Complement System	0.662	0.0541	CD55,C5
Inhibition of Matrix Metalloproteases	0.628	0.0513	MMP3,MMP25
Role of JAK1 and JAK3 in γc Cytokine Signaling	0.627	0.0423	SOCS1,IL2RG,STAT1
Basal Cell Carcinoma Signaling	0.616	0.0417	WNT3A,APC2,BMP2
Sertoli Cell-Sertoli Cell Junction Signaling	0.609	0.0337	TJP3,TUBA8,SPTA1,CLDN7,ACTC1,CLDN3
Leukotriene Biosynthesis	0.603	0.0833	GGT1
Pregnenolone Biosynthesis	0.603	0.0833	CYP11A1
Calcium Signaling	0.595	0.0333	MYH6,TNNT3,ATP2A3,MYH7,RCAN2,ACTC1
TREM1 Signaling	0.583	0.04	NOD2,MPO,IL10
Oleate Biosynthesis II (Animals)	0.573	0.0769	SCD
IL-15 Signaling	0.572	0.0395	IL2RG,LCK,FASLG
Toll-like Receptor Signaling	0.572	0.0395	UBD,IL36G,IL12B
Synaptic Long Term Depression	0.564	0.0338	PLA2G2D,PLA2G1B,GRM6,PPP2R2C,PLA2G4F
Angiopoietin Signaling	0.552	0.0385	GRB14,PAK3,ANGPT1
γ-glutamyl Cycle	0.546	0.0714	GGT1
IL-9 Signaling	0.54	0.0444	IL2RG,STAT1
Role of IL-17F in Allergic Inflammatory Airway Diseases	0.54	0.0444	CXCL10,CCL4
nNOS Signaling in Skeletal Muscle Cells	0.52	0.0667	SNTB1
Glycogen Degradation III	0.52	0.0667	MGAM
Histidine Degradation VI	0.52	0.0667	CYP11A1
Gαi Signaling	0.5	0.0333	LTB4R,CCR4,CNR1,GRM6
Extrinsic Prothrombin Activation Pathway	0.497	0.0625	THBD
Chondroitin Sulfate Degradation (Metazoa)	0.497	0.0625	CEMIP
ILK Signaling	0.49	0.0305	MYH6,BMP2,VEGFD,PPP2R2C,MYH7,ACTC1
Hepatic Cholestasis	0.484	0.0312	IL36G,SLC10A1,IL12B,SLCO1A2,TNFRSF11B
FLT3 Signaling in Hematopoietic Progenitor Cells	0.478	0.0349	STAT4,STAT2,STAT1
Dermatan Sulfate Degradation (Metazoa)	0.476	0.0588	CEMIP
Bladder Cancer Signaling	0.462	0.0341	MMP3,VEGFD,MMP25
FcγRIIB Signaling in B Lymphocytes	0.446	0.0377	CD79B,CD79A
Semaphorin Signaling in Neurons	0.446	0.0377	CRMP1,PAK3
IL-6 Signaling	0.445	0.0312	SOCS1,IL36G,TNFRSF11B,HSPB1
CCR3 Signaling in Eosinophils	0.432	0.0308	PAK3,PLA2G2D,PLA2G1B,PLA2G4F
Nicotine Degradation III	0.426	0.0364	Aox3,CYP2S1
Unfolded protein response	0.426	0.0364	HSPH1,CEBPE
Ceramide Signaling	0.423	0.0323	S1PR4,PPP2R2C,TNFRSF11B
Death Receptor Signaling	0.423	0.0323	ACTC1,FASLG,HSPB1
Granzyme A Signaling	0.42	0.05	GZMA
Inflammasome pathway	0.42	0.05	NOD2
Wnt/β-catenin Signaling	0.415	0.0291	UBD,WNT3A,APC2,PPP2R2C,SOX5
GP6 Signaling Pathway	0.408	0.0299	LAT,COL18A1,COL28A1,RASGRP2
Polyamine Regulation in Colon Cancer	0.388	0.0455	MXD1
Induction of Apoptosis by HIV1	0.372	0.0328	FASLG,TNFRSF11B
NF-κB Signaling	0.37	0.0276	IL36G,LCK,BMP2,ZAP70,TNFRSF11B
Aryl Hydrocarbon Receptor Signaling	0.368	0.0284	GSTA3,GSTA5,FASLG,HSPB1
LPS/IL-1 Mediated Inhibition of RXR Function	0.368	0.027	GSTA3,IL36G,SLC10A1,GSTA5,SLCO1A2,TNFRSF11B
autophagy	0.364	0.0323	CTSW,CTSG
IL-22 Signaling	0.359	0.0417	STAT1
Tumoricidal Function of Hepatic Natural Killer Cells	0.359	0.0417	FASLG
Nicotine Degradation II	0.348	0.0312	Aox3,CYP2S1
Actin Cytoskeleton Signaling	0.347	0.0264	MYH6,CYFIP2,PAK3,APC2,MYH7,ACTC1
Bupropion Degradation	0.346	0.04	CYP2S1
Epithelial Adherens Junction Signaling	0.342	0.0274	MYH6,TUBA8,MYH7,ACTC1
PXR/RXR Activation	0.34	0.0308	SCD,Aldh1a7
Pyridoxal 5'-phosphate Salvage Pathway	0.34	0.0308	PAK3,MAK
Lipid Antigen Presentation by CD1	0.334	0.0385	CD3E
Glycolysis I	0.334	0.0385	ENO4
Gluconeogenesis I	0.334	0.0385	ENO4
Phagosome Maturation	0.333	0.027	MPO,TUBA8,CTSW,CTSG
Antioxidant Action of Vitamin C	0.326	0.0278	PLA2G2D,PLA2G1B,PLA2G4F
IL-10 Signaling	0.312	0.029	IL36G,IL10
Agrin Interactions at Neuromuscular Junction	0.312	0.029	PAK3,ACTC1
Superpathway of Melatonin Degradation	0.312	0.029	MPO,CYP2S1
Remodeling of Epithelial Adherens Junctions	0.312	0.029	TUBA8,ACTC1
GABA Receptor Signaling	0.312	0.029	UBD,KCNN1
IL-15 Production	0.311	0.0357	STAT1
Amyotrophic Lateral Sclerosis Signaling	0.31	0.027	CACNA1S,VEGFD,NEFH
Acetone Degradation I (to Methylglyoxal)	0.3	0.0345	CYP2S1
Nitric Oxide Signaling in the Cardiovascular System	0.299	0.0265	CACNA1S,VEGFD,ATP2A3
Caveolar-mediated Endocytosis Signaling	0.298	0.0282	CD55,ACTC1
Chemokine Signaling	0.298	0.0282	CCL4,CCL5
3-phosphoinositide Biosynthesis	0.29	0.025	CD28,CD19,LCK,SGPP2,ICOS
HIF1α Signaling	0.275	0.0254	MMP3,VEGFD,MMP25
G Protein Signaling Mediated by Tubby	0.271	0.0312	LCK
Role of Wnt/GSK-3β Signaling in the Pathogenesis of Influenza	0.262	0.026	WNT3A,APC2
Renin-Angiotensin Signaling	0.257	0.0246	PAK3,CCL5,STAT1
Retinoate Biosynthesis I	0.254	0.0294	BMP2
Role of PI3K/AKT Signaling in the Pathogenesis of Influenza	0.251	0.0253	CCL5,PLAC8
Coagulation System	0.246	0.0286	THBD
Prolactin Signaling	0.231	0.0241	SOCS1,STAT1
Renal Cell Carcinoma Signaling	0.231	0.0241	UBD,PAK3
Cell Cycle Regulation by BTG Family Proteins	0.231	0.027	PPP2R2C
Antigen Presentation Pathway	0.224	0.0263	HLA-DOA
Netrin Signaling	0.217	0.0256	UNC5A
Estrogen Biosynthesis	0.217	0.0256	CYP2S1
Role of PKR in Interferon Induction and Antiviral Response	0.204	0.0244	STAT1
B Cell Activating Factor Signaling	0.204	0.0244	TNFRSF13C
Mechanisms of Viral Exit from Host Cells	0.204	0.0244	ACTC1
Retinol Biosynthesis	0.198	0.0238	CES1

### Sheet: Sheet 2 6DT1 IPA
Supplementary table 5: Orthotopic v. tail vein MSGE IPA
Sheet 2: 6DT1
Ingenuity Canonical Pathways	-log(p-value)	Ratio	Molecules
Th1 and Th2 Activation Pathway	17.5	0.243	SOCS1,CD40LG,HLA-DOA,ICAM1,CD3E,HLA-A,HAVCR2,CD4,BMPR2,HLA-DQB1,TBX21,CD8A,SPI1,HLA-DMA,HLA-DMB,CCR8,CD274,IL27RA,STAT1,IL2RB,RUNX3,IFNG,IKZF1,IFNGR2,IL27,IL12RB2,IL13,TLR9,IL24,CD3D,TSLP,STAT4,IL33,CD3G,IL17RB,IL12B,H2-Eb2,LTA,ICOS,GFI1,S1PR1,CXCR6,IL2RA,mir-21,HLA-DRB5
Th2 Pathway	13.2	0.233	HLA-DOA,ICAM1,CD3E,HLA-A,CD4,BMPR2,HLA-DQB1,TBX21,SPI1,HLA-DMA,HLA-DMB,CCR8,IL2RB,RUNX3,IFNG,IKZF1,IL12RB2,IL13,TLR9,CD3D,IL24,TSLP,IL33,STAT4,CD3G,IL17RB,IL12B,H2-Eb2,GFI1,ICOS,CXCR6,S1PR1,IL2RA,mir-21,HLA-DRB5
Th1 Pathway	11.5	0.23	SOCS1,CD40LG,HLA-DOA,ICAM1,CD3E,HLA-A,CD4,HAVCR2,HLA-DQB1,TBX21,CD8A,HLA-DMA,HLA-DMB,CD274,IL27RA,STAT1,RUNX3,IFNG,IFNGR2,IL27,IL12RB2,TLR9,CD3D,STAT4,CD3G,IL12B,H2-Eb2,LTA,ICOS,HLA-DRB5,mir-21
Granulocyte Adhesion and Diapedesis	10.1	0.19	SELL,ICAM1,MMP3,CLDN15,MMP15,CXCL12,CCL24,CCL22,CLDN7,CCL5,MMP25,Cxcl9,CXCL10,CXCL13,CXCL14,XCL1,MMP17,ITGA4,CCL1,CSF3R,HRH2,SELE,Cxcl11,Cxcl15,PF4,ITGA2,ITGAL,CXCL6,SELPLG,IL33,SELP,CDH5,IL1RN,ITGA1
T Helper Cell Differentiation	9.12	0.274	IFNG,HLA-DOA,CD40LG,HLA-A,IL21R,IFNGR2,IL12RB2,HLA-DQB1,TBX21,RORC,IL13,STAT4,IL12B,HLA-DMA,H2-Eb2,HLA-DMB,ICOS,IL2RA,STAT1,HLA-DRB5
Altered T Cell and B Cell Signaling in Rheumatoid Arthritis	8.16	0.233	Tlr11,IFNG,HLA-DOA,CD40LG,SLAMF1,HLA-A,LTB,CD79A,HLA-DQB1,TLR9,Tlr12,IL33,CXCL13,IL12B,IL1RN,HLA-DMA,H2-Eb2,LTA,HLA-DMB,IL23A,HLA-DRB5
Agranulocyte Adhesion and Diapedesis	7.6	0.162	SELL,ICAM1,CLDN15,MMP3,MMP15,CXCL12,CCL24,CCL22,CLDN7,CCL5,MMP25,Cxcl9,CXCL10,CXCL13,CXCL14,XCL1,MMP17,ITGA4,CCL1,SELE,Cxcl11,Cxcl15,PF4,ITGA2,CXCL6,SELPLG,IL33,SELP,CDH5,IL1RN,ITGA1
Atherosclerosis Signaling	6.68	0.181	PLA2G16,IFNG,CD40LG,SELE,ICAM1,MMP3,APOC4,CD36,CXCL12,PLA2G1B,ALOX12,PDGFC,SELPLG,IL33,PLBD1,COL1A1,SELP,IL1RN,PLB1,PLA2G4F,TNFSF14,ITGA4,RBP4
iCOS-iCOSL Signaling in T Helper Cells	6.32	0.179	HLA-DOA,CD40LG,CD3E,HLA-A,CD4,TRAT1,HLA-DQB1,TLR9,CD3D,CD3G,LCK,HLA-DMA,GRAP2,H2-Eb2,ZAP70,LAT,HLA-DMB,ICOS,IL2RA,HLA-DRB5,ITK,IL2RB
Type I Diabetes Mellitus Signaling	5.86	0.18	SOCS1,IFNG,HLA-DOA,ICA1,CD3E,HLA-A,IFNGR2,HLA-DQB1,MAPK11,CD3D,CD3G,IL12B,HLA-DMA,H2-Eb2,LTA,HLA-DMB,NOS2,STAT1,PTPRN,HLA-DRB5
Antigen Presentation Pathway	5.55	0.289	NLRC5,IFNG,HLA-DOA,HLA-DMA,HLA-A,HLA-DMB,CIITA,HLA-DQB1,CD74,TAP1,HLA-DRB5
CD28 Signaling in T Helper Cells	5.22	0.159	HLA-DOA,CD3E,HLA-A,CD4,HLA-DQB1,TLR9,CD3D,CTLA4,CD3G,LCK,GRAP2,CARD11,WAS,HLA-DMA,H2-Eb2,SYK,ZAP70,LAT,HLA-DMB,HLA-DRB5,ITK
Calcium-induced T Lymphocyte Apoptosis	5.13	0.212	HLA-DOA,CD3E,HLA-A,CD4,HLA-DQB1,CD3D,CD3G,LCK,HLA-DMA,H2-Eb2,ZAP70,HLA-DMB,PRKCH,HLA-DRB5
Communication between Innate and Adaptive Immune Cells	5.1	0.181	Tlr11,IFNG,CD40LG,HLA-A,CD4,CD79A,CCL5,TLR9,CD8A,CD8B,Tlr12,IL33,CXCL10,IL12B,IL1RN,CCR7,HLA-DRB5
Dendritic Cell Maturation	4.93	0.135	HLA-DOA,CD40LG,ICAM1,HLA-A,LTB,HLA-DQB1,MAPK11,PLCD1,HLA-DMA,HLA-DMB,LY75,STAT1,IL23A,TLR9,CREB5,IL33,STAT4,COL1A1,IL12B,IL1RN,H2-Eb2,FSCN1,LTA,IRF8,HLA-DRB5,CCR7
Primary Immunodeficiency Signaling	4.49	0.229	LCK,CD40LG,CD3E,CD4,ZAP70,ICOS,CIITA,CD79A,CD8A,TAP1,CD3D
Neuroinflammation Signaling Pathway	4.27	0.109	HLA-DOA,ICAM1,MMP3,KLK3,HLA-A,CXCL12,SLC1A3,BMPR2,FZD1,CCL5,HLA-DQB1,MAPK11,Tlr12,CXCL10,HMOX1,HLA-DMA,HLA-DMB,CYBB,PLA2G4F,NOS2,STAT1,Tlr11,IFNG,NLRP3,PLA2G1B,IFNGR2,CREB5,TLR9,IL12B,H2-Eb2,SYK,MAPT,PTGS2,HLA-DRB5
Osteoarthritis Pathway	4.26	0.123	BGLAP,FRZB,MMP3,FGF2,BMP2,ACVRL1,BMPR2,FZD1,PDGFC,ALPP,GDF2,NOS2,PTCH2,ITGA4,EPAS1,DDIT4,PPARD,ITGA2,SMAD6,TCF7L1,CREB5,LEF1,PTGS2,Tcf7,FZD7,RBP4
Crosstalk between Dendritic Cells and Natural Killer Cells	4.2	0.169	IFNG,CD40LG,HLA-A,LTB,TNFSF10,TLR9,ITGAL,CSF2RB,IL12B,FSCN1,LTA,CD226,CCR7,HLA-DRB5,IL2RB
B Cell Development	4.19	0.257	HLA-DOA,HLA-DMA,HLA-A,H2-Eb2,HLA-DMB,DNTT,CD79A,HLA-DQB1,HLA-DRB5
Human Embryonic Stem Cell Pluripotency	4.17	0.14	BMP4,NTF4,KLK3,S1PR5,FGF2,BMP8A,BMP2,SMAD6,BMPR2,FZD1,TCF7L1,TLR9,PDGFC,INHBA,S1PR4,WNT10A,S1PR1,LEF1,Tcf7,FZD7
Axonal Guidance Signaling	4.1	0.0973	MME,PAPPA2,ENPEP,ECEL1,BMP4,MMP3,UNC5A,NTF4,BMP2,CXCL12,FZD1,PDGFC,ROBO1,LIMK1,PLCD1,GNA15,IGF1,SRGAP1,NTNG2,EFNB1,PRKAR1B,SEMA4A,PTCH2,ACE,ITGA4,EPHA7,SEMA3G,TUBB1,TUBB3,PLXNC1,ADAMTS13,BMP8A,ITGA2,L1CAM,SLIT2,TLR9,ROBO3,WNT10A,ADAM12,WAS,GNAT2,PRKCH,FZD7,SEMA7A
Hepatic Fibrosis / Hepatic Stellate Cell Activation	3.82	0.123	IFNG,CD40LG,ICAM1,COL9A1,FGF2,FLT4,IFNGR2,COL8A1,IGFBP5,CCL5,Col17a1,PDGFC,COL1A1,IGF2,EDN1,IGF1,TGFA,LAMA1,COL22A1,STAT1,A2M,CCR7,AGT
Graft-versus-Host Disease Signaling	3.76	0.208	IL33,IFNG,HLA-DOA,HLA-DMA,IL1RN,HLA-A,H2-Eb2,HLA-DMB,HLA-DQB1,HLA-DRB5
T Cell Receptor Signaling	3.7	0.147	CD3E,CD4,TLR9,CD8A,CD8B,CTLA4,CD3D,CD3G,LCK,CBL,GRAP2,CARD11,RASGRP1,ZAP70,LAT,ITK
Cdc42 Signaling	3.68	0.126	HLA-DOA,CD3E,HLA-A,CDC42EP5,ITGA2,HLA-DQB1,MAPK11,CD3D,LIMK1,CD3G,APC2,HLA-DMA,H2-M2,WAS,H2-Eb2,HLA-DMB,H2-M1/H2-M9,HLA-DRB5,ITGA4,ITK,H2-Q8
CTLA4 Signaling in Cytotoxic T Lymphocytes	3.66	0.152	CD3E,HLA-A,PPP2R5B,TRAT1,TLR9,CD8A,CD3D,CD8B,CTLA4,CD3G,LCK,GRAP2,SYK,ZAP70,LAT
PKCθ Signaling in T Lymphocytes	3.63	0.135	MAP3K9,HLA-DOA,CD3E,HLA-A,CD4,HLA-DQB1,TLR9,CD3D,CD3G,LCK,GRAP2,CARD11,HLA-DMA,H2-Eb2,ZAP70,LAT,HLA-DMB,HLA-DRB5
OX40 Signaling Pathway	3.53	0.154	HLA-DOA,CD3E,HLA-A,CD4,HLA-DQB1,CD3D,CD3G,H2-M2,HLA-DMA,H2-Eb2,HLA-DMB,H2-M1/H2-M9,HLA-DRB5,H2-Q8
Wnt/β-catenin Signaling	3.5	0.122	CDKN2A,SOX7,FRZB,PPARD,PPP2R5B,BMPR2,FZD1,TCF7L1,SOX17,UBD,CDH1,WNT10A,CDH5,APC2,RPS27A,LEF1,SOX18,SFRP1,Tcf7,SOX15,FZD7
Role of Osteoblasts, Osteoclasts and Chondrocytes in Rheumatoid Arthritis	3.18	0.107	BGLAP,BMP4,MMP3,FRZB,BMP2,BMPR2,FZD1,IGF1,IFNG,BMP8A,ITGA2,SMAD6,TCF7L1,TLR9,IL33,COL1A1,CBL,WNT10A,APC2,IL1RN,LEF1,SFRP1,Tcf7,FZD7,IL11
Hematopoiesis from Pluripotent Stem Cells	3.15	0.191	EPO,CD3G,CD3E,IL12B,CD4,CD8A,CD3D,CD8B,IL11
Eicosanoid Signaling	3.13	0.164	PLBD1,PLA2G16,LTB4R,DPEP3,PLB1,PLA2G1B,PLA2G4F,ALOX12,PTGS2,PTGDS,GGT1
Nur77 Signaling in T Lymphocytes	3.01	0.169	CD3G,HLA-DOA,CD3E,HLA-DMA,HLA-A,H2-Eb2,HLA-DMB,HLA-DQB1,CD3D,HLA-DRB5
Thyroid Cancer Signaling	2.99	0.2	CDH1,NTF4,KLK3,CXCL12,LEF1,TCF7L1,RET,Tcf7
Glucocorticoid Receptor Signaling	2.93	0.0944	POLR2F,BGLAP,ICAM1,CD3E,POU2F2,Hspa1b,HSPA1A/HSPA1B,CCL5,CD163,MAPK11,TSC22D3,PGR,KRT20,NOS2,STAT1,AGT,KRT31,KRT83,IFNG,SELE,KRT17,KRT80,TAT,PCK1,IL13,TLR9,CD3D,CD3G,IL1RN,PTGS2,KRT15,A2M
Role of Macrophages, Fibroblasts and Endothelial Cells in Rheumatoid Arthritis	2.91	0.0962	SOCS1,ICAM1,FRZB,MMP3,FGF2,CXCL12,LTB,FZD1,CCL5,PDGFC,Tlr12,PLCD1,ROR2,NOS2,PRSS3,Tlr11,SELE,TCF7L1,CREB5,TLR9,IL33,WNT10A,APC2,IL1RN,LTA,PRKCH,LEF1,SFRP1,Tcf7,FZD7
Basal Cell Carcinoma Signaling	2.86	0.153	BMP4,WNT10A,APC2,BMP2,BMP8A,LEF1,TCF7L1,FZD1,Tcf7,PTCH2,FZD7
Allograft Rejection Signaling	2.81	0.143	IFNG,HLA-DOA,CD40LG,HLA-DMA,HLA-A,H2-M2,H2-Eb2,HLA-DMB,HLA-DQB1,H2-M1/H2-M9,HLA-DRB5,H2-Q8
IL-12 Signaling and Production in Macrophages	2.72	0.116	IFNG,CD40LG,APOC4,MST1,ALOX12,IL12RB2,TLR9,MAPK11,SPI1,STAT4,IL12B,PRKCH,IRF8,IL23A,NOS2,STAT1,RBP4
TGF-β Signaling	2.68	0.138	ZNF423,RUNX3,BMP4,AMH,BMP2,SMAD6,BMPR2,BMPR1B,MAPK11,AMHR2,INHBA,PMEPA1
Coagulation System	2.68	0.2	BDKRB2,F10,F9,PROC,F13A1,BDKRB1,A2M
Role of NFAT in Regulation of the Immune Response	2.67	0.108	HLA-DOA,CD3E,HLA-A,CD4,CD79A,HLA-DQB1,TLR9,CD3D,CD3G,LCK,GNA15,HLA-DMA,H2-Eb2,SYK,ZAP70,LAT,HLA-DMB,GNAT2,HLA-DRB5,ITK
Asparagine Degradation I	2.55	1	ASRGL1,ASPG
Autoimmune Thyroid Disease Signaling	2.52	0.17	HLA-DOA,CD40LG,HLA-DMA,HLA-A,H2-Eb2,HLA-DMB,HLA-DQB1,HLA-DRB5
Cardiomyocyte Differentiation via BMP Receptors	2.48	0.25	BMP4,BMP2,SMAD6,BMPR2,BMPR1B
Factors Promoting Cardiogenesis in Vertebrates	2.48	0.13	TBX5,BMP4,BMP2,BMP8A,BMPR2,PRKCH,LEF1,BMPR1B,TCF7L1,FZD1,Tcf7,FZD7
Neuroprotective Role of THOP1 in Alzheimer's Disease	2.38	0.118	MME,IFNG,KLK3,HLA-A,MAPT,PRSS12,PRKAR1B,GNRH1,Gzmb,ST14,KLK8,PRSS3,ACE,AGT
Leukocyte Extravasation Signaling	2.38	0.0995	ICAM1,MMP3,CLDN15,MMP15,ITGA2,CXCL12,CLDN7,MMP25,TLR9,MAPK11,ITGAL,SELPLG,CDH5,WAS,RASGRP1,CYBB,PRKCH,ITGA1,MMP17,ITGA4,ITK
Role of MAPK Signaling in the Pathogenesis of Influenza	2.34	0.139	PLBD1,CXCL10,PLA2G16,IFNG,PLB1,PLA2G1B,PLA2G4F,PTGS2,CCL5,MAPK11
TREM1 Signaling	2.22	0.133	Tlr11,NLRC5,NOD2,ICAM1,NLRP3,Nlrp1a,NLRP10,CIITA,TLR9,Tlr12
Intrinsic Prothrombin Activation Pathway	2.21	0.167	COL1A1,F10,F9,KLK3,PROC,F13A1,KLK8
BMP signaling pathway	2.18	0.132	ZNF423,FST,BMP4,BMP2,BMP8A,PRKAR1B,SMAD6,BMPR2,BMPR1B,MAPK11
Tryptophan Degradation to 2-amino-3-carboxymuconate Semialdehyde	2.17	0.375	TDO2,HAAO,IDO1
Role of Cytokines in Mediating Communication between Immune Cells	2.14	0.148	IL33,IFNG,IL12B,IL1RN,IL27,IL13,IL23A,IL24
IL-4 Signaling	2.14	0.124	SOCS1,HLA-DOA,INPP5J,HLA-DMA,HLA-A,H2-Eb2,HLA-DMB,HLA-DQB1,TLR9,HLA-DRB5,FCER2
VDR/RXR Activation	2.1	0.128	CXCL10,IGFBP6,IFNG,BGLAP,CAMP,PPARD,PRKCH,IGFBP5,CCL5,CST6
3-phosphoinositide Biosynthesis	1.99	0.095	DUSP8,EPHX2,PPFIA3,PPP2R5B,TRAT1,ERBB3,STYXL1,TLR9,PTPRM,PTPRF,LCK,PHOSPHO1,PPP1R16B,PPM1H,ICOS,PIP5KL1,CILP,PIK3AP1,PTPRN
Interferon Signaling	1.96	0.167	SOCS1,IFNG,IFIT1,IFNGR2,STAT1,TAP1
Colorectal Cancer Metastasis Signaling	1.89	0.0887	Tlr11,IFNG,MMP3,GRK3,ADCY4,MMP15,FZD1,TCF7L1,MMP25,TLR9,PDGFC,Tlr12,CDH1,WNT10A,PRKAR1B,LEF1,PTGS2,STAT1,NOS2,Tcf7,MMP17,FZD7
Glycine Betaine Degradation	1.87	0.3	SARDH,PIPOX,SDSL
Superpathway of Inositol Phosphate Compounds	1.86	0.0894	DUSP8,EPHX2,PPFIA3,PPP2R5B,TRAT1,ERBB3,STYXL1,TLR9,PTPRM,PTPRF,PLCD1,LCK,INPP5J,PHOSPHO1,PPP1R16B,PPM1H,ICOS,CILP,PIP5KL1,PIK3AP1,PTPRN
Inhibition of Matrix Metalloproteases	1.8	0.154	ADAM12,MMP3,MMP15,MMP25,A2M,MMP17
Phospholipases	1.79	0.129	PLBD1,PLA2G16,PLCD1,HMOX1,PLB1,PLA2G1B,LIPG,PLA2G4F
Phospholipase C Signaling	1.75	0.0871	CD3E,ADCY4,ITGA2,PLA2G1B,CD79A,CREB5,CD3D,PLCD1,CD3G,HMOX1,ARHGEF19,LCK,GRAP2,SYK,ARHGEF16,ZAP70,LAT,PRKCH,PLA2G4F,ITGA4,ITK
G-Protein Coupled Receptor Signaling	1.66	0.0833	HRH2,APLNR,PDE10A,PDE3A,ADCY4,RGS16,Htr5b,TLR9,CREB5,XCR1,PDE1C,OPRD1,LTB4R,ADRB1,GPER1,GNA15,RASGRP1,HTR7,S1PR1,PRKAR1B,HCAR2,ADORA2A,HTR2A
Maturity Onset Diabetes of Young (MODY) Signaling	1.64	0.19	HNF1B,CACNA1S,CACNA1E,CACNA1C
Endothelin-1 Signaling	1.61	0.0895	PLA2G16,ADCY4,PLA2G1B,TLR9,MAPK11,SHE,PLBD1,PLCD1,HMOX1,GNA15,EDN1,PLB1,GNAT2,PRKCH,PLA2G4F,PTGS2,NOS2
Role of Hypercytokinemia/hyperchemokinemia in the Pathogenesis of Influenza	1.6	0.14	IL33,CXCL10,IFNG,IL12B,IL1RN,CCL5
Serotonin Receptor Signaling	1.6	0.14	MAOB,ADCY4,HTR7,Htr5b,PCBD1,HTR2A
Citrulline-Nitric Oxide Cycle	1.6	0.4	ASS1,NOS2
Role of Pattern Recognition Receptors in Recognition of Bacteria and Viruses	1.52	0.0949	Tlr11,IFNG,NLRP3,CCL5,TLR9,IL13,NOD2,CLEC7A,IL12B,LTA,SYK,PRKCH,IL11
Differential Regulation of Cytokine Production in Intestinal Epithelial Cells by IL-17A and IL-17F	1.51	0.174	IFNG,IL12B,CCL5,IL13
cAMP-mediated signaling	1.48	0.0837	HRH2,APLNR,PDE10A,PDE3A,ADCY4,Htr5b,CREB5,XCR1,PDE1C,Cngb1,OPRD1,LTB4R,ADRB1,GPER1,HTR7,S1PR1,PRKAR1B,HCAR2,ADORA2A
Role of JAK1 and JAK3 in γc Cytokine Signaling	1.47	0.113	SOCS1,SYK,IL21R,IL2RA,TLR9,STAT1,TSLP,IL2RB
Role of JAK1, JAK2 and TYK2 in Interferon Signaling	1.45	0.167	SOCS1,IFNG,IFNGR2,STAT1
Tryptophan Degradation III (Eukaryotic)	1.45	0.167	L3HYPDH,TDO2,HAAO,IDO1
MSP-RON Signaling Pathway	1.44	0.111	CSF2RB,IFNG,KLK3,IL12B,MST1,TLR9,NOS2,KLK8
Nitric Oxide Signaling in the Cardiovascular System	1.43	0.0973	BDKRB2,CACNA1S,ADRB1,CACNA1E,FLT4,PRKAR1B,CACNA1C,PRKCH,TLR9,PDGFC,PDE1C
3-phosphoinositide Degradation	1.38	0.0886	DUSP8,EPHX2,PPFIA3,PPP2R5B,STYXL1,PTPRM,PTPRF,INPP4B,INPP5J,PHOSPHO1,PPP1R16B,PPM1H,CILP,PTPRN
STAT3 Pathway	1.38	0.108	MAP3K9,SOCS1,PIM1,CISH,FLT4,BMPR2,BMPR1B,MAPK11
NAD biosynthesis II (from tryptophan)	1.38	0.2	TDO2,HAAO,IDO1
Superpathway of Citrulline Metabolism	1.38	0.2	LOC102724788/PRODH,ASS1,NOS2
Bladder Cancer Signaling	1.36	0.102	CDKN2A,CDH1,FGF10,MMP3,FGF2,MMP15,MMP25,PDGFC,MMP17
Molecular Mechanisms of Cancer	1.33	0.0736	CDKN2A,BMP4,BMP2,ADCY4,BMPR2,BMPR1B,FZD1,MAPK11,ARHGEF19,GNA15,PRKAR1B,HIPK2,PTCH2,ITGA4,BMP8A,ITGA2,SMAD6,TLR9,CDH1,CBL,CCND2,RABIF,WNT10A,RASGRP1,ARHGEF16,GNAT2,LEF1,PRKCH,FZD7
Toll-like Receptor Signaling	1.32	0.105	IL33,UBD,IL12B,IL1RN,RPS27A,TNFAIP3,TLR9,MAPK11
HIF1α Signaling	1.31	0.0932	SLC2A5,EPO,EDN1,MMP3,MMP15,TLR9,NOS2,MMP25,PDGFC,MAPK11,MMP17
Extrinsic Prothrombin Activation Pathway	1.3	0.188	F10,PROC,F13A1
Role of Wnt/GSK-3β Signaling in the Pathogenesis of Influenza	1.29	0.104	IFNG,WNT10A,APC2,LEF1,TCF7L1,FZD1,Tcf7,FZD7
Synaptic Long Term Depression	1.29	0.0878	PLA2G16,GRID1,PPP2R5B,PLA2G1B,PLCD1,PLBD1,GNA15,IGF1,PLB1,GNAT2,PLA2G4F,PRKCH,NOS2
Sertoli Cell-Sertoli Cell Junction Signaling	1.29	0.0843	EPN3,TUBB1,MAP3K9,TUBB3,CLDN15,ITGA2,CLDN7,MAPK11,CDH1,TJP3,WAS,PRKAR1B,NOS2,A2M,ITGA4
GP6 Signaling Pathway	1.28	0.0896	COL1A1,COL9A1,GRAP2,LAMB3,SYK,LAT,LAMA1,COL8A1,COL22A1,PRKCH,TLR9,Col17a1
Histamine Biosynthesis	1.28	1	HDC
4-hydroxybenzoate Biosynthesis	1.28	1	TAT
4-hydroxyphenylpyruvate Biosynthesis	1.28	1	TAT
Reelin Signaling in Neurons	1.26	0.0978	MAP3K9,LCK,MAPT,ARHGEF16,ITGA2,ITGA1,TLR9,ITGAL,ITGA4
CD40 Signaling	1.24	0.101	CD40LG,ICAM1,LTA,TNFAIP3,PTGS2,TLR9,MAPK11,FCER2
NF-κB Signaling	1.24	0.0829	CD40LG,BMP4,BMP2,FLT4,BMPR2,TNFAIP3,BMPR1B,TLR9,IL33,LCK,CARD11,IL1RN,LTA,ZAP70,TGFA
Antioxidant Action of Vitamin C	1.22	0.0926	SLC2A5,PLBD1,PLA2G16,PLCD1,HMOX1,CSF2RB,PLB1,PLA2G1B,PLA2G4F,MAPK11
Superoxide Radicals Degradation	1.2	0.25	NQO1,SOD3
Gαs Signaling	1.17	0.0909	HRH2,ADRB1,GPER1,ADCY4,HTR7,PRKAR1B,Htr5b,CREB5,HCAR2,ADORA2A
Differential Regulation of Cytokine Production in Macrophages and T Helper Cells by IL-17A and IL-17F	1.17	0.167	IL12B,CCL5,IL13
CCR5 Signaling in Macrophages	1.14	0.101	CD3G,CD3E,CD4,PRKCH,CCL5,MAPK11,CD3D
Agrin Interactions at Neuromuscular Junction	1.14	0.101	NRG2,ITGA2,ERBB3,ITGA1,DAG1,ITGAL,ITGA4
MIF Regulation of Innate Immunity	1.12	0.116	PLA2G1B,PLA2G4F,PTGS2,CD74,NOS2
Signaling by Rho Family GTPases	1.11	0.0754	MAP3K9,CDH4,CDC42EP5,WASF3,ITGA2,CDH15,TLR9,LIMK1,ARHGEF19,CDH1,GNA15,CDH5,WAS,ARHGEF16,CYBB,CDH17,GNAT2,PIP5KL1,ITGA4
Pathogenesis of Multiple Sclerosis	1.1	0.222	CXCL10,CCL5
Prostanoid Biosynthesis	1.1	0.222	PTGS2,PTGDS
Ovarian Cancer Signaling	1.09	0.0833	CDKN2A,EDN1,WNT10A,PRKAR1B,LEF1,TCF7L1,PTGS2,FZD1,TLR9,PDGFC,Tcf7,FZD7
D-myo-inositol (1,4,5,6)-Tetrakisphosphate Biosynthesis	1.09	0.0833	DUSP8,PHOSPHO1,PPP1R16B,EPHX2,PPFIA3,PPM1H,PPP2R5B,CILP,STYXL1,PTPRN,PTPRM,PTPRF
D-myo-inositol (3,4,5,6)-tetrakisphosphate Biosynthesis	1.09	0.0833	DUSP8,PHOSPHO1,PPP1R16B,EPHX2,PPFIA3,PPM1H,PPP2R5B,CILP,STYXL1,PTPRN,PTPRM,PTPRF
Caveolar-mediated Endocytosis Signaling	1.09	0.0986	ITGA9,HLA-A,ITGA2,ITGA1,ITGA10,ITGAL,ITGA4
Phagosome Formation	1.07	0.0846	PLCD1,Tlr11,CLEC7A,MRC2,SYK,ITGA2,PRKCH,TLR9,ITGA4,Tlr12,FCER2
Cytotoxic T Lymphocyte-mediated Apoptosis of Target Cells	1.06	0.125	CD3G,CD3E,HLA-A,CD3D
Role of IL-17F in Allergic Inflammatory Airway Diseases	1.05	0.111	CXCL10,IGF1,CREB5,CXCL6,IL11
iNOS Signaling	1.05	0.111	IFNG,IFNGR2,STAT1,NOS2,MAPK11
D-myo-inositol-5-phosphate Metabolism	1.05	0.0802	DUSP8,EPHX2,PPFIA3,PPP2R5B,STYXL1,PTPRM,PTPRF,PLCD1,PHOSPHO1,PPP1R16B,PPM1H,CILP,PTPRN
NF-κB Activation by Viruses	1.05	0.092	LCK,CD4,ITGA2,PRKCH,ITGA1,TLR9,ITGAL,ITGA4
Fc Epsilon RI Signaling	0.999	0.084	INPP5J,GRAP2,SYK,LAT,PLA2G1B,PRKCH,PLA2G4F,IL13,TLR9,MAPK11
Sulfate Activation for Sulfonation	0.986	0.5	PAPSS2
PCP pathway	0.986	0.0984	ROR2,WNT10A,EFNB1,PFN4,FZD1,FZD7
Oncostatin M Signaling	0.985	0.118	EPAS1,MMP3,STAT1,CHI3L1
Mouse Embryonic Stem Cell Pluripotency	0.96	0.0849	BMP4,BMPR2,LEF1,TCF7L1,FZD1,TLR9,MAPK11,Tcf7,FZD7
MIF-mediated Glucocorticoid Regulation	0.95	0.114	PLA2G1B,PLA2G4F,PTGS2,CD74
Renin-Angiotensin Signaling	0.946	0.082	ADCY4,PRKAR1B,PRKCH,CCL5,TLR9,STAT1,MAPK11,SHE,ACE,AGT
Role of NANOG in Mammalian Embryonic Stem Cell Pluripotency	0.946	0.082	BMP4,WNT10A,BMP2,BMP8A,BMPR2,BMPR1B,TCF7L1,FZD1,TLR9,FZD7
Acute Myeloid Leukemia Signaling	0.921	0.086	CSF3R,CSF2RB,PIM1,LEF1,TCF7L1,TLR9,SPI1,Tcf7
IL-2 Signaling	0.912	0.0938	SOCS1,LCK,SYK,IL2RA,TLR9,IL2RB
Cardiac β-adrenergic Signaling	0.905	0.0786	CACNA1S,ADRB1,CACNA1E,PDE10A,GRK3,PDE3A,ADCY4,PPP2R5B,PRKAR1B,CACNA1C,PDE1C
Leukotriene Biosynthesis	0.885	0.167	DPEP3,GGT1
Pregnenolone Biosynthesis	0.885	0.167	CYP11A1,CYP46A1
Salvage Pathways of Pyrimidine Ribonucleotides	0.883	0.0842	MAP3K9,PRKX,NME4,PIM1,APOBEC2,PRKCH,PCK1,LIMK1
IL-22 Signaling	0.88	0.125	IL22RA2,STAT1,MAPK11
Tumoricidal Function of Hepatic Natural Killer Cells	0.88	0.125	SERPINB9,ICAM1,ITGAL
RAR Activation	0.874	0.0737	Aldh1a7,ADCY4,BMP2,SMAD6,RDH8,MAPK11,CRABP1,CSF2RB,ADH7,PRKAR1B,PRKCH,CRABP2,ZBTB16,RBP4
Sperm Motility	0.864	0.0787	PLBD1,Cngb1,PLA2G16,PLCD1,PLB1,PRKAR1B,PLA2G1B,PRKCH,PLA2G4F,PDE1C
IL-17A Signaling in Gastric Cells	0.841	0.12	CXCL10,CCL5,MAPK11
Role of JAK family kinases in IL-6-type Cytokine Signaling	0.841	0.12	SOCS1,STAT1,MAPK11
RhoGDI Signaling	0.833	0.0734	CDH4,ITGA2,CDH15,LIMK1,ARHGEF19,CDH1,GNA15,CDH5,ARHGEF16,CDH17,GNAT2,PIP5KL1,ITGA4
Mevalonate Pathway I	0.827	0.154	Idi2,HMGCS2
Production of Nitric Oxide and Reactive Oxygen Species in Macrophages	0.823	0.0722	IFNG,MAP3K9,APOC4,PPP2R5B,IFNGR2,TLR9,SPI1,MAPK11,CYBB,PRKCH,IRF8,NOS2,STAT1,RBP4
Methylglyoxal Degradation I	0.822	0.333	HAGHL
Coenzyme A Biosynthesis	0.822	0.333	PPCDC
Proline Degradation	0.822	0.333	LOC102724788/PRODH
Tyrosine Biosynthesis IV	0.822	0.333	PCBD1
L-serine Degradation	0.822	0.333	SDSL
Cellular Effects of Sildenafil (Viagra)	0.803	0.0763	PLCD1,CACNG1,CACNA1S,CACNA1E,PDE3A,ADCY4,PRKAR1B,CACNA1C,KCNH2,PDE1C
Role of IL-17A in Arthritis	0.8	0.087	PTGS2,CCL5,TLR9,NOS2,MAPK11,CXCL6
Noradrenaline and Adrenaline Degradation	0.795	0.1	MAOB,ADH7,ALDH3A1,ADHFE1
Growth Hormone Signaling	0.785	0.0824	SOCS1,IGF2,IGF1,PRKCH,TLR9,STAT1,A2M
HMGB1 Signaling	0.774	0.0752	IFNG,SELE,ICAM1,IL12B,LTA,IFNGR2,IL13,TLR9,MAPK11,IL11
GPCR-Mediated Nutrient Sensing in Enteroendocrine Cells	0.767	0.0814	PLCD1,GNA15,FFAR4,ADCY4,PRKAR1B,PRKCH,FFAR2
Melatonin Signaling	0.741	0.0833	PLCD1,RORA,GNRH1,PRKAR1B,PRKCH,RORC
Superpathway of Cholesterol Biosynthesis	0.736	0.107	DHCR24,Idi2,HMGCS2
nNOS Signaling in Skeletal Muscle Cells	0.728	0.133	SNTB1,DAG1
Histidine Degradation VI	0.728	0.133	CYP11A1,CYP46A1
Ephrin B Signaling	0.722	0.0822	CBL,GNA15,EFNB1,CXCL12,GNAT2,LIMK1
GPCR-Mediated Integration of Enteroendocrine Signaling Exemplified by an L Cell	0.722	0.0822	PLCD1,ADRB1,GNA15,ADCY4,PRKAR1B,GRP
GM-CSF Signaling	0.722	0.0822	CSF2RB,PIM1,CISH,TLR9,STAT1,BCL2A1
Tec Kinase Signaling	0.717	0.0706	STAT4,LCK,GNA15,WAS,ITGA2,TNFSF10,GNAT2,PRKCH,TLR9,STAT1,ITGA4,ITK
LXR/RXR Activation	0.715	0.0744	IL33,LDLR,IL1RN,APOC4,CD36,PTGS2,NOS2,RBP4,AGT
Airway Inflammation in Asthma	0.708	0.25	IL13
Uracil Degradation II (Reductive)	0.708	0.25	DPYS
Heme Degradation	0.708	0.25	HMOX1
Catecholamine Biosynthesis	0.708	0.25	DBH
Thymine Degradation	0.708	0.25	DPYS
Melatonin Degradation II	0.708	0.25	MAOB
Phenylalanine Degradation I (Aerobic)	0.708	0.25	PCBD1
Fatty Acid β-oxidation III (Unsaturated, Odd Number)	0.708	0.25	Eci3
eNOS Signaling	0.694	0.0698	BDKRB2,Cngb1,Hspa1b,ADCY4,FLT4,HSPA1A/HSPA1B,PRKAR1B,CHRNA7,PRKCH,TLR9,PDGFC,BDKRB1
IL-7 Signaling Pathway	0.683	0.0769	PAX5,SOCS1,IFNG,DNTT,TLR9,STAT1,MAPK11
IL-9 Signaling	0.669	0.0889	CISH,BCL3,TLR9,STAT1
Systemic Lupus Erythematosus Signaling	0.667	0.0667	CD40LG,CD3E,HLA-A,CD79A,TLR9,CD3D,IL33,BDKRB2,CD3G,LCK,CBL,IL1RN,LAT,LSM7,C8G
Sphingosine-1-phosphate Signaling	0.661	0.072	S1PR4,PLCD1,S1PR5,ACER2,ADCY4,S1PR1,TLR9,PDGFC,SMPD3
Superpathway of Geranylgeranyldiphosphate Biosynthesis I (via Mevalonate)	0.644	0.118	Idi2,HMGCS2
Hepatic Cholestasis	0.64	0.0688	IL33,IFNG,IL12B,IL1RN,LTA,ADCY4,PRKAR1B,PRKCH,IL13,CYP8B1,IL11
Amyotrophic Lateral Sclerosis Signaling	0.628	0.0721	CACNA1S,CAPN6,CACNA1E,IGF1,GRID1,CACNA1C,TLR9,PDGFC
p53 Signaling	0.628	0.0721	CDKN2A,TP53INP1,CCND2,TP63,COQ8A,HIPK2,TLR9,SERPINE2
Trehalose Degradation II (Trehalase)	0.623	0.2	HK3
Lysine Degradation II	0.623	0.2	AASS
Lysine Degradation V	0.623	0.2	PIPOX
Trans, trans-farnesyl Diphosphate Biosynthesis	0.623	0.2	Idi2
Tyrosine Degradation I	0.623	0.2	TAT
Epithelial Adherens Junction Signaling	0.608	0.0685	EPN3,TUBB1,CDH1,TUBB3,WAS,BMPR2,LEF1,TCF7L1,Tcf7,PTPRM
Regulation of IL-2 Expression in Activated and Anergic T Lymphocytes	0.603	0.075	CD3G,CD3E,CARD11,ZAP70,LAT,CD3D
Corticotropin Releasing Hormone Signaling	0.601	0.0708	ADCY4,PRKAR1B,PRKCH,PTGS2,CREB5,NOS2,MAPK11,PTCH2
Paxillin Signaling	0.601	0.0708	ITGA9,ITGA2,ITGA1,ITGA10,TLR9,MAPK11,ITGAL,ITGA4
Dopamine-DARPP32 Feedback in cAMP Signaling	0.596	0.0671	PLCD1,CACNA1S,CACNA1E,KCNJ15,ADCY4,CAMKK1,PPP2R5B,PRKAR1B,CACNA1C,PRKCH,CREB5
Phagosome Maturation	0.585	0.0676	TUBB1,TUBB3,HLA-A,CYBB,TCTE3,ATP6V1G3,CTSC,TAP1,ACE,HLA-DRB5
Pyridoxal 5'-phosphate Salvage Pathway	0.583	0.0769	MAP3K9,PRKX,PIM1,PRKCH,LIMK1
TR/RXR Activation	0.58	0.0714	F10,ADRB1,LDLR,BCL3,PCK1,TLR9,THRSP
p70S6K Signaling	0.574	0.0682	PLCD1,F2RL2,MAPT,SYK,PPP2R5B,CD79A,PRKCH,TLR9,AGT
Ubiquinol-10 Biosynthesis (Eukaryotic)	0.574	0.105	CYP11A1,CYP46A1
Histamine Degradation	0.574	0.105	AOC1,ALDH3A1
Role of JAK2 in Hormone-like Cytokine Signaling	0.571	0.0882	EPO,SOCS1,STAT1
Retinoate Biosynthesis I	0.571	0.0882	ADH7,BMP2,RDH8
CDK5 Signaling	0.566	0.0707	MAPT,ADCY4,ITGA2,PPP2R5B,PRKAR1B,LAMA1,MAPK11
JAK/Stat Signaling	0.558	0.0723	STAT4,SOCS1,CISH,TLR9,STAT1,CCKBR
Arginine Biosynthesis IV	0.555	0.167	ASS1
Urea Cycle	0.555	0.167	ASS1
Amyloid Processing	0.546	0.0784	CAPN6,MAPT,PRKAR1B,MAPK11
Inflammasome pathway	0.542	0.1	NOD2,NLRP3
Acute Phase Response Signaling	0.535	0.0647	IL33,HMOX1,SOCS1,ITIH2,IL1RN,CRABP2,MAPK11,A2M,CRABP1,RBP4,AGT
IL-17 Signaling	0.53	0.0706	CXCL10,MMP3,PTGS2,TLR9,NOS2,MAPK11
Virus Entry via Endocytic Pathways	0.528	0.0686	HLA-A,ITGA2,PRKCH,ITGA1,TLR9,ITGAL,ITGA4
Regulation of the Epithelial-Mesenchymal Transition Pathway	0.521	0.0635	CDH1,FGF10,WNT10A,ESRP2,FGF2,PARD6G,LEF1,TCF7L1,FZD1,TLR9,Tcf7,FZD7
Gαi Signaling	0.517	0.0667	OPRD1,LTB4R,APLNR,ADCY4,S1PR1,PRKAR1B,HCAR2,XCR1
p38 MAPK Signaling	0.517	0.0667	IL33,IL1RN,MAPT,PLA2G1B,PLA2G4F,STAT1,CREB5,MAPK11
FLT3 Signaling in Hematopoietic Progenitor Cells	0.516	0.0698	STAT4,CBL,TLR9,STAT1,CREB5,MAPK11
Semaphorin Signaling in Neurons	0.51	0.0755	CRMP1,DPYSL3,LIMK1,SEMA7A
Ethanol Degradation II	0.505	0.0811	ADH7,ALDH3A1,ADHFE1
Complement System	0.505	0.0811	CD59,MASP2,C8G
Ceramide Degradation	0.499	0.143	ACER2
Glycoaminoglycan-protein Linkage Region Biosynthesis	0.499	0.143	XYLT1
Natural Killer Cell Signaling	0.495	0.0656	LCK,INPP5J,KLRB1,SYK,ZAP70,LAT,PRKCH,TLR9
Regulation of eIF4 and p70S6K Signaling	0.493	0.0637	RPS4Y1,ITGA2,PPP2R5B,RPS27A,AGO2,RPS21,RPS15A,TLR9,MAPK11,ITGA4
Neuregulin Signaling	0.49	0.0682	NRG2,ITGA2,TGFA,ERBB3,PRKCH,ITGA4
Chemokine Signaling	0.49	0.0704	CXCL12,CCL24,CCL5,MAPK11,LIMK1
Ephrin Receptor Signaling	0.489	0.0629	EPHA7,GNA15,WAS,EFNB1,ITGA2,CXCL12,GNAT2,CREB5,PDGFC,ITGA4,LIMK1
Fatty Acid α-oxidation	0.486	0.0909	PTGS2,ALDH3A1
Gap Junction Signaling	0.469	0.0615	PLCD1,TUBB1,TUBB3,BGLAP,ADRB1,ADCY4,PRKAR1B,PRKCH,TLR9,GJB2,HTR2A,GJA4
Netrin Signaling	0.466	0.0769	UNC5A,PRKAR1B,ENAH
Pyrimidine Deoxyribonucleotides De Novo Biosynthesis I	0.46	0.087	NME4,PCK1
Putrescine Degradation III	0.46	0.087	MAOB,ALDH3A1
Huntington's Disease Signaling	0.458	0.06	POLR2F,CAPN6,SH3GL3,Hspa1b,PACSIN1,HSPA1A/HSPA1B,RCOR1,TLR9,CREB5,UBD,GNA15,IGF1,PENK,RPS27A,PRKCH
Sphingomyelin Metabolism	0.452	0.125	SMPD3
Glioblastoma Multiforme Signaling	0.448	0.0617	CDKN2A,PLCD1,IGF2,IGF1,WNT10A,LEF1,FZD1,TLR9,PDGFC,FZD7
Chondroitin Sulfate Biosynthesis	0.447	0.0702	NDST3,XYLT1,HS3ST3A1,CHST15
Glutamate Receptor Signaling	0.447	0.0702	SLC17A6,GRID1,SLC1A3,SLC1A7
Clathrin-mediated Endocytosis Signaling	0.437	0.0603	UBD,CBL,FGF10,LDLR,IGF1,FGF2,APOC4,SH3GL3,RPS27A,TLR9,PDGFC,RBP4
Ceramide Signaling	0.43	0.0645	S1PR4,S1PR5,PPP2R5B,S1PR1,TLR9,SMPD3
tRNA Splicing	0.43	0.0732	PDE10A,PDE3A,PDE1C
IL-15 Signaling	0.424	0.0658	LCK,SYK,TLR9,MAPK11,IL2RB
Dermatan Sulfate Biosynthesis	0.418	0.0678	NDST3,XYLT1,HS3ST3A1,CHST15
Tryptophan Degradation X (Mammalian, via Tryptamine)	0.414	0.08	MAOB,ALDH3A1
Dopamine Receptor Signaling	0.412	0.0649	MAOB,ADCY4,PPP2R5B,PRKAR1B,PCBD1
Sphingosine and Sphingosine-1-phosphate Metabolism	0.412	0.111	ACER2
Sucrose Degradation V (Mammalian)	0.412	0.111	KHK
Citrulline Biosynthesis	0.412	0.111	LOC102724788/PRODH
UVC-Induced MAPK Signaling	0.397	0.0698	PRKCH,MAPK11,SMPD3
Glioma Signaling	0.397	0.0614	CDKN2A,IGF2,IGF1,TGFA,PRKCH,TLR9,PDGFC
HGF Signaling	0.388	0.0609	CDKN2A,MAP3K9,ITGA2,PRKCH,PTGS2,TLR9,ITGA4
Adipogenesis pathway	0.38	0.0597	ZNF423,BMP4,FGF2,BMP2,KLF5,BMPR2,FZD1,FZD7
Retinoic acid Mediated Apoptosis Signaling	0.378	0.0645	IFNG,TNFSF10,CRABP2,CRABP1
ErbB Signaling	0.378	0.0612	NRG2,TGFA,ERBB3,PRKCH,TLR9,MAPK11
Embryonic Stem Cell Differentiation into Cardiac Lineages	0.377	0.1	MESP1
Ketogenesis	0.377	0.1	HMGCS2
GDP-glucose Biosynthesis	0.377	0.1	HK3
D-myo-inositol (1,4,5)-Trisphosphate Biosynthesis	0.374	0.0741	PLCD1,PIP5KL1
Rac Signaling	0.37	0.0598	CYFIP2,ITGA2,CYBB,PIP5KL1,TLR9,ITGA4,LIMK1
Pyrimidine Ribonucleotides Interconversion	0.367	0.0667	NME4,ENTPD1,PCK1
Erythropoietin Signaling	0.367	0.0617	EPO,SOCS1,CBL,PRKCH,TLR9
Wnt/Ca+ pathway	0.366	0.0635	PLCD1,FZD1,CREB5,FZD7
B Cell Receptor Signaling	0.364	0.0576	PAX5,MAP3K9,INPP5J,POU2F2,SYK,CD79A,PIK3AP1,TLR9,BCL2A1,CREB5,MAPK11
Heparan Sulfate Biosynthesis	0.356	0.061	NDST3,XYLT1,HS3ST3A1,CHST15,EXTL1
Endometrial Cancer Signaling	0.354	0.0625	CDH1,APC2,LEF1,TLR9
Dermatan Sulfate Biosynthesis (Late Stages)	0.353	0.0652	NDST3,HS3ST3A1,CHST15
PTEN Signaling	0.352	0.0588	CBL,INPP5J,ITGA2,FLT4,BMPR2,BMPR1B,ITGA4
PAK Signaling	0.349	0.0594	ITGA2,DSCAM,TLR9,PDGFC,ITGA4,LIMK1
Glucose and Glucose-1-phosphate Degradation	0.346	0.0909	HK3
UDP-N-acetyl-D-galactosamine Biosynthesis II	0.346	0.0909	HK3
Pancreatic Adenocarcinoma Signaling	0.344	0.0583	CDKN2A,HMOX1,TGFA,PTGS2,TLR9,STAT1,PDGFC
Relaxin Signaling	0.343	0.0573	GNA15,PDE10A,PDE3A,ADCY4,PRKAR1B,GNAT2,TLR9,NOS2,PDE1C
PXR/RXR Activation	0.343	0.0615	Aldh1a7,PRKAR1B,HMGCS2,PAPSS2
Pyrimidine Ribonucleotides De Novo Biosynthesis	0.34	0.0638	NME4,ENTPD1,PCK1
Protein Kinase A Signaling	0.337	0.055	DUSP8,TNNI2,PDE10A,PDE3A,ADCY4,UBASH3B,PTPN5,TCF7L1,CREB5,PTPRM,PTPRF,PDE1C,PLCD1,Cngb1,PTPRB,PRKAR1B,PRKCH,LEF1,PTGS2,Tcf7,PTPRN,PTCH2
IL-8 Signaling	0.324	0.0558	HMOX1,CDH1,ICAM1,CCND2,FLT4,CYBB,PRKCH,PTGS2,TLR9,PDGFC,LIMK1
TNFR2 Signaling	0.321	0.0667	LTA,TNFAIP3
Sonic Hedgehog Signaling	0.321	0.0667	PRKAR1B,PTCH2
Lymphotoxin β Receptor Signaling	0.321	0.0597	LTA,LTB,TLR9,TNFSF14
Hematopoiesis from Multipotent Stem Cells	0.319	0.0833	EPO
Guanosine Nucleotides Degradation III	0.319	0.0833	ACPP
Leptin Signaling in Obesity	0.317	0.0581	PLCD1,PDE3A,ADCY4,PRKAR1B,TLR9
Cardiac Hypertrophy Signaling	0.315	0.0551	MAP3K9,CACNA1S,ADCY4,CACNA1C,TLR9,MAPK11,PLCD1,CACNA1E,ADRB1,GNA15,IGF1,PRKAR1B,GNAT2
Chondroitin Sulfate Biosynthesis (Late Stages)	0.314	0.0612	NDST3,HS3ST3A1,CHST15
IGF-1 Signaling	0.306	0.0566	IGFBP6,SOCS1,IGF1,PRKAR1B,IGFBP5,TLR9
Integrin Signaling	0.305	0.0548	PARVB,CAPN6,TSPAN7,ITGA9,WAS,ITGA2,PFN4,ITGA1,ITGA10,TLR9,ITGAL,ITGA4
GNRH Signaling	0.303	0.0556	MAP3K9,GNA15,ADCY4,GNRH1,PRKAR1B,PRKCH,CREB5,MAPK11
mTOR Signaling	0.3	0.0547	HMOX1,RPS4Y1,DDIT4,PPP2R5B,RPS27A,RPS21,PRKCH,RPS15A,TLR9,PRR5L,PDGFC
IL-10 Signaling	0.3	0.058	IL33,HMOX1,IL1RN,MAPK11
GABA Receptor Signaling	0.3	0.058	UBD,ADCY4,RPS27A,KCNH2
VEGF Family Ligand-Receptor Interactions	0.299	0.0568	FLT4,PLA2G1B,PRKCH,PLA2G4F,TLR9
Role of IL-17A in Psoriasis	0.295	0.0769	CXCL6
Choline Biosynthesis III	0.295	0.0769	HMOX1
Cholesterol Biosynthesis I	0.295	0.0769	DHCR24
Urate Biosynthesis/Inosine 5'-phosphate Degradation	0.295	0.0769	ACPP
NAD Phosphorylation and Dephosphorylation	0.295	0.0769	ACPP
Bile Acid Biosynthesis, Neutral Pathway	0.295	0.0769	CYP8B1
Cholesterol Biosynthesis II (via 24,25-dihydrolanosterol)	0.295	0.0769	DHCR24
Cholesterol Biosynthesis III (via Desmosterol)	0.295	0.0769	DHCR24
LPS/IL-1 Mediated Inhibition of RXR Function	0.289	0.0541	IL33,NDST3,MAOB,IL1RN,APOC4,CPT1C,HMGCS2,ALDH3A1,HS3ST3A1,CHST15,PAPSS2,SOD3
IL-6 Signaling	0.283	0.0547	IL33,COL1A1,SOCS1,IL1RN,TLR9,MAPK11,A2M
Regulation of Actin-based Motility by Rho	0.282	0.0556	WAS,ITGA2,PIP5KL1,ITGA4,LIMK1
CREB Signaling in Neurons	0.278	0.0538	PLCD1,POLR2F,GNA15,GRID1,ADCY4,PRKAR1B,GNAT2,PRKCH,TLR9,CREB5
FGF Signaling	0.274	0.0549	FGF10,FGF2,TLR9,CREB5,MAPK11
Phenylalanine Degradation IV (Mammalian, via Side Chain)	0.273	0.0714	MAOB
γ-glutamyl Cycle	0.273	0.0714	GGT1
CCR3 Signaling in Eosinophils	0.269	0.0538	PLA2G1B,CCL24,PRKCH,PLA2G4F,TLR9,MAPK11,LIMK1
FcγRIIB Signaling in B Lymphocytes	0.269	0.0566	SYK,CD79A,TLR9
Phototransduction Pathway	0.269	0.0566	RGS9,PRKAR1B,GNAT2
IL-1 Signaling	0.266	0.0543	GNA15,ADCY4,PRKAR1B,GNAT2,MAPK11
Inhibition of Angiogenesis by TSP1	0.264	0.0588	CD36,MAPK11
14-3-3-mediated Signaling	0.263	0.0534	PLCD1,TUBB1,TUBB3,CBL,MAPT,PRKCH,TLR9
Transcriptional Regulatory Network in Embryonic Stem Cells	0.259	0.0556	GBX2,L1CAM,TCF7L1
Fcγ Receptor-mediated Phagocytosis in Macrophages and Monocytes	0.258	0.0538	HMOX1,CBL,WAS,SYK,PRKCH
Glutaryl-CoA Degradation	0.253	0.0667	L3HYPDH
Melanoma Signaling	0.249	0.0545	CDKN2A,CDH1,TLR9
Heparan Sulfate Biosynthesis (Late Stages)	0.246	0.0533	NDST3,HS3ST3A1,CHST15,EXTL1
Hypoxia Signaling in the Cardiovascular System	0.246	0.0533	EPO,EDN1,NQO1,CREB5
Actin Nucleation by ARP-WASP Complex	0.24	0.0536	WAS,ITGA2,ITGA4
Adenosine Nucleotides Degradation II	0.235	0.0625	ACPP
Parkinson's Signaling	0.235	0.0625	MAPK11
Dopamine Degradation	0.229	0.0541	MAOB,ALDH3A1
Mitochondrial L-carnitine Shuttle Pathway	0.219	0.0588	CPT1C
D-myo-inositol (1,4,5)-trisphosphate Degradation	0.204	0.0556	INPP5J

### Sheet: Sheet 3 Mvt1 IPA
Supplementary table 5: Orthotopic v. tail vein MSGE IPA
Sheet 1: Mvt1
Ingenuity Canonical Pathways	-log(p-value)	Ratio	Molecules
autophagy	2.06	0.0152	ATG9B
Th1 Pathway	1.75	0.00735	mir-21
Th2 Pathway	1.71	0.00667	mir-21
Th1 and Th2 Activation Pathway	1.61	0.00538	mir-21
Sirtuin Signaling Pathway	1.38	0.00309	ATG9B
