## Supplemental Table 6 for "Metastasis-specific gene expression in autochthonous and allograft mouse mammary tumor models: stratification and identification of targetable signatures"

### Sheet: IPA analysis
Supplementary Table 6: IPA analysis of 360 common metastasis specific genes
Sheet 1: IPA analysis of gene expression common to spontaeneous models of breast cancer metastasis
Ingenuity Canonical Pathways	-log(p-value)	Ratio	Molecules
Nicotine Degradation II	6.98	0.137	CYP2F1,CYP1A1,FMO2,CYP4B1,NADP,CYP2B6,INMT,FMO4,Aox3,CYP2S1
Estrogen Biosynthesis	5.23	0.146	CYP2F1,CYP1A1,AKR1C3,CYP4B1,NADP,CYP2B6,CYP2S1
Acetone Degradation I (to Methylglyoxal)	5.13	0.182	CYP2F1,CYP1A1,CYP4B1,NADP,CYP2B6,CYP2S1
Bupropion Degradation	4.4	0.185	CYP2F1,CYP1A1,CYP4B1,CYP2B6,CYP2S1
Agranulocyte Adhesion and Diapedesis	3.94	0.0579	AOC3,MYH6,ICAM1,Cxcl15,CLDN18,GNAI1,MMP13,MYH7,CXCL17,CCL11,C5
Nicotine Degradation III	3.66	0.102	CYP2F1,CYP1A1,CYP4B1,CYP2B6,Aox3,CYP2S1
Hepatic Fibrosis / Hepatic Stellate Cell Activation	3.35	0.0535	COL1A2,COL1A1,MYH6,ICAM1,COL13A1,COL4A3,COL12A1,MMP13,COL4A4,MYH7
Atherosclerosis Signaling	3.23	0.0625	COL1A2,COL1A1,LYZ,ICAM1,PLA2G1B,MMP13,CCL11,TPSAB1/TPSB2
Intrinsic Prothrombin Activation Pathway	3.04	0.133	COL1A2,COL1A1,FGA,THBD
Cellular Effects of Sildenafil (Viagra)	2.91	0.0559	SLC4A5,MYH6,ADCY2,GUCY1A3,GUCY1A2,CACNG7,MYH7,GUCY1B3
Granulocyte Adhesion and Diapedesis	2.88	0.0503	ICAM1,Cxcl15,CLDN18,GNAI1,THY1,MMP13,CXCL17,CCL11,C5
Gap Junction Signaling	2.82	0.0492	HTR2C,TUBB1,ADCY2,GUCY1A3,FGFR4,NPR1,GUCY1A2,GNAI1,GUCY1B3
Superpathway of Melatonin Degradation	2.76	0.069	MAOB,CYP2F1,CYP1A1,CYP4B1,CYP2B6,CYP2S1
Corticotropin Releasing Hormone Signaling	2.69	0.0579	SHH,ADCY2,GUCY1A3,NPR1,GUCY1A2,GNAI1,GUCY1B3
Extrinsic Prothrombin Activation Pathway	2.67	0.167	F7,FGA,THBD
Sphingosine and Sphingosine-1-phosphate Metabolism	2.6	0.158	ACER2,SGPP2,NADP
Basal Cell Carcinoma Signaling	2.37	0.0685	SHH,WNT3A,BMP3,BMP6,BMP5
Melatonin Degradation I	2.37	0.0685	CYP2F1,CYP1A1,CYP4B1,CYP2B6,CYP2S1
Sperm Motility	2.34	0.05	CACNA1G,GUCY1A3,ZAN,NPR1,PLA2G1B,GUCY1A2,GUCY1B3
BMP signaling pathway	2.27	0.0649	ZNF423,BMP3,HOXC9,BMP6,BMP5
Maturity Onset Diabetes of Young (MODY) Signaling	2.25	0.12	HNF1B,FOXA2,FABP1
Retinol Biosynthesis	2.25	0.0816	Ces1e,CES1,AKR1C3,NADP
Antiproliferative Role of Somatostatin Receptor 2	2.22	0.0633	GUCY1A3,FGFR4,NPR1,GUCY1A2,GUCY1B3
Axonal Guidance Signaling	2.13	0.0308	TUBB1,SEMA3G,ENPEP,SHH,BMP3,GNAI1,MMP13,BMP5,WNT3A,FGFR4,ABLIM3,ROBO2,SEMA3C,BMP6
Role of Osteoblasts, Osteoclasts and Chondrocytes in Rheumatoid Arthritis	2.07	0.0378	COL1A1,SFRP4,WNT3A,BMP3,FGFR4,MMP13,BMP6,BMP5,IL18R1
Role of NANOG in Mammalian Embryonic Stem Cell Pluripotency	2.04	0.0492	WNT3A,BMP3,FGFR4,GATA6,BMP6,BMP5
Relaxin Signaling	2.01	0.0432	ADCY2,GUCY1A3,FGFR4,NPR1,GUCY1A2,GNAI1,GUCY1B3
Xenobiotic Metabolism Signaling	1.98	0.0345	GSTA3,Ces1e,MAOB,CYP1A1,CES1,ALDH1A1,FMO2,FGFR4,CYP2B6,FMO4
Factors Promoting Cardiogenesis in Vertebrates	1.95	0.0543	TBX5,BMP3,MYH7,BMP6,BMP5
Phototransduction Pathway	1.92	0.0656	RGS9,GUCY1A3,GUCY1A2,GUCY1B3
Coagulation System	1.85	0.0857	F7,FGA,THBD
Tryptophan Degradation X (Mammalian, via Tryptamine)	1.85	0.0857	MAOB,ALDH1A1,NADP
Inhibition of Angiogenesis by TSP1	1.72	0.0769	GUCY1A3,GUCY1A2,GUCY1B3
Synaptic Long Term Depression	1.58	0.0387	GUCY1A3,NPR1,PLA2G1B,GUCY1A2,GNAI1,GUCY1B3
Tryptophan Degradation to 2-amino-3-carboxymuconate Semialdehyde	1.56	0.111	TDO2,NADP
Endothelin-1 Signaling	1.53	0.0347	ADCY2,GUCY1A3,FGFR4,PLA2G1B,GUCY1A2,GNAI1,GUCY1B3
GPCR-Mediated Integration of Enteroendocrine Signaling Exemplified by an L Cell	1.53	0.05	CCKAR,ADCY2,GNAI1,GRP
Cardiomyocyte Differentiation via BMP Receptors	1.47	0.1	MYH7,BMP5
Leukocyte Extravasation Signaling	1.4	0.0324	ICAM1,FGFR4,CLDN18,GNAI1,THY1,MMP13,BMX
Serotonin Receptor Signaling	1.37	0.0566	HTR2C,MAOB,ADCY2
Methylglyoxal Degradation III	1.36	0.087	AKR1C3,NADP
Dopamine-DARPP32 Feedback in cAMP Signaling	1.35	0.0341	ADCY2,GUCY1A3,GUCY1A2,GNAI1,PPP1R3A,GUCY1B3
Tumoricidal Function of Hepatic Natural Killer Cells	1.32	0.0833	ICAM1,LYVE1
LPS/IL-1 Mediated Inhibition of RXR Function	1.3	0.0308	GSTA3,MAOB,ALDH1A1,FMO2,FABP1,CYP2B6,FMO4
FXR/RXR Activation	1.29	0.0365	ITIH4,FOXA2,FGFR4,SERPINF1,FGA
Methionine Degradation I (to Homocysteine)	1.29	0.08	MAT1A,PRMT8
Androgen Biosynthesis	1.26	0.0769	AKR1C3,NADP
Human Embryonic Stem Cell Pluripotency	1.18	0.0338	WNT3A,BMP3,FGFR4,BMP6,BMP5
Glutathione Redox Reactions I	1.13	0.0645	GPX2,NADP
The Visual Cycle	1.1	0.0625	AKR1C3,NADP
Cysteine Biosynthesis III (mammalia)	1.1	0.0625	MAT1A,PRMT8
PXR/RXR Activation	1.08	0.0429	Aldh1a7,ALDH1A1,CYP2B6
Histamine Degradation	1.08	0.0606	ALDH1A1,AOC1
Oxidative Ethanol Degradation III	1.08	0.0606	ALDH1A1,NADP
Oncostatin M Signaling	1.06	0.0588	EPAS1,MMP13
NAD biosynthesis II (from tryptophan)	1.06	0.0588	TDO2,NADP
Putrescine Degradation III	1.03	0.0571	MAOB,ALDH1A1
GDP-L-fucose Biosynthesis I (from GDP-D-mannose)	1.01	0.143	NADP
Glutamate Biosynthesis II	1.01	0.143	NADP
Glutamate Degradation X	1.01	0.143	NADP
eNOS Signaling	0.999	0.0298	ADCY2,GUCY1A3,FGFR4,GUCY1A2,GUCY1B3
Retinoate Biosynthesis I	0.975	0.0526	ALDH1A1,AKR1C3
Acute Phase Response Signaling	0.975	0.0292	ITIH4,SERPINF1,FGA,CRABP1,C5
Role of Tissue Factor in Cancer	0.965	0.0323	FGFR4,MMP13,F7,FGA
Molecular Mechanisms of Cancer	0.963	0.0236	SHH,RASGRF2,ADCY2,WNT3A,BMP3,FGFR4,GNAI1,BMP6,BMP5
VDR/RXR Activation	0.963	0.038	COL13A1,THBD,S100G
Thioredoxin Pathway	0.955	0.125	NADP
Glutathione Redox Reactions II	0.955	0.125	NADP
Morphine Biosynthesis	0.955	0.125	NADP
Formaldehyde Oxidation II (Glutathione-dependent)	0.955	0.125	NADP
Lactose Degradation III	0.955	0.125	GLB1L3
S-adenosyl-L-methionine Biosynthesis	0.955	0.125	MAT1A
Nitric Oxide Signaling in the Cardiovascular System	0.946	0.0317	GUCY1A3,FGFR4,GUCY1A2,GUCY1B3
Inhibition of Matrix Metalloproteases	0.938	0.05	THBS2,MMP13
Sphingosine-1-phosphate Signaling	0.937	0.0315	ADCY2,FGFR4,ACER2,GNAI1
LXR/RXR Activation	0.928	0.0312	LYZ,ITIH4,SERPINF1,FGA
Epoxysqualene Biosynthesis	0.907	0.111	NADP
1,25-dihydroxyvitamin D3 Biosynthesis	0.907	0.111	NADP
α-tocopherol Degradation	0.907	0.111	NADP
PEDF Signaling	0.904	0.0357	HNF1B,FGFR4,SERPINF1
Eicosanoid Signaling	0.893	0.0353	PTGIS,AKR1C3,PLA2G1B
Gustation Pathway	0.893	0.0303	SCNN1A,ADCY2,SCNN1G,P2RX2
CCR3 Signaling in Eosinophils	0.868	0.0296	FGFR4,PLA2G1B,GNAI1,CCL11
Pentose Phosphate Pathway (Oxidative Branch)	0.864	0.1	NADP
Thymine Degradation	0.864	0.1	NADP
Sertoli Cell-Sertoli Cell Junction Signaling	0.863	0.0269	TUBB1,GUCY1A3,CLDN18,GUCY1A2,GUCY1B3
Calcium Signaling	0.863	0.0269	AKAP5,MYH6,CHRNA7,MYH7,TRPC4
Dopamine Receptor Signaling	0.83	0.033	MAOB,ADCY2,PPP1R3A
Uracil Degradation II (Reductive)	0.826	0.0909	NADP
Heme Degradation	0.826	0.0909	NADP
Phenylethylamine Degradation I	0.826	0.0909	AOC3
Tetrahydrobiopterin Biosynthesis I	0.826	0.0909	NADP
D-glucuronate Degradation I	0.826	0.0909	NADP
GPCR-Mediated Nutrient Sensing in Enteroendocrine Cells	0.82	0.0326	ADCY2,FFAR4,GNAI1
Dopamine Degradation	0.795	0.0408	MAOB,ALDH1A1
Bile Acid Biosynthesis, Neutral Pathway	0.795	0.0408	AKR1C3,NADP
Tryptophan Degradation III (Eukaryotic)	0.795	0.0408	TDO2,NADP
Palmitate Biosynthesis I (Animals)	0.791	0.0833	NADP
Ascorbate Recycling (Cytosolic)	0.791	0.0833	NADP
Melatonin Degradation II	0.791	0.0833	MAOB
Tetrahydrobiopterin Biosynthesis II	0.791	0.0833	NADP
RAR Activation	0.79	0.0254	ADCY2,Aldh1a7,ALDH1A1,AKR1C3,CRABP1
Insulin Receptor Signaling	0.774	0.0272	SCNN1A,SCNN1G,FGFR4,PPP1R3A
α-Adrenergic Signaling	0.772	0.0309	ADCY2,ADRA2A,GNAI1
Dolichol and Dolichyl Phosphate Biosynthesis	0.759	0.0769	NADP
Role of Macrophages, Fibroblasts and Endothelial Cells in Rheumatoid Arthritis	0.747	0.0222	SFRP4,WNT3A,ICAM1,FGFR4,MMP13,IL18R1,C5
Acyl-CoA Hydrolysis	0.73	0.0714	Ces1e
Ceramide Degradation	0.73	0.0714	ACER2
Proline Biosynthesis I	0.73	0.0714	NADP
dTMP De Novo Biosynthesis	0.73	0.0714	NADP
Thrombin Signaling	0.718	0.0239	ADCY2,GATA5,FGFR4,GNAI1,GATA6
Breast Cancer Regulation by Stathmin1	0.718	0.0239	TUBB1,ADCY2,FGFR4,GNAI1,PPP1R3A
Stearate Biosynthesis I (Animals)	0.718	0.0364	Ces1e,NADP
Prostanoid Biosynthesis	0.703	0.0667	PTGIS
TR/RXR Activation	0.703	0.0286	AKR1C3,FGFR4,FGA
Noradrenaline and Adrenaline Degradation	0.694	0.0351	MAOB,ALDH1A1
Docosahexaenoic Acid (DHA) Signaling	0.683	0.0345	FGFR4,SERPINF1
Arginine Degradation VI (Arginase 2 Pathway)	0.678	0.0625	NADP
Citrulline-Nitric Oxide Cycle	0.678	0.0625	NADP
Triacylglycerol Degradation	0.672	0.0339	Ces1e,CES1
Ceramide Biosynthesis	0.655	0.0588	NADP
Lysine Degradation II	0.655	0.0588	NADP
Pregnenolone Biosynthesis	0.655	0.0588	NADP
Proline Biosynthesis II (from Arginine)	0.613	0.0526	NADP
Superpathway of Methionine Degradation	0.601	0.0303	MAT1A,PRMT8
NAD Phosphorylation and Dephosphorylation	0.594	0.05	NADP
Role of IL-17A in Arthritis	0.574	0.029	FGFR4,MMP13
Gαi Signaling	0.573	0.0244	ADCY2,ADRA2A,GNAI1
Pentose Phosphate Pathway	0.558	0.0455	NADP
Zymosterol Biosynthesis	0.558	0.0455	NADP
Glucocorticoid Biosynthesis	0.558	0.0455	NADP
Mineralocorticoid Biosynthesis	0.558	0.0455	NADP
Vitamin-C Transport	0.558	0.0455	NADP
Lysine Degradation V	0.542	0.0435	NADP
GABA Receptor Signaling	0.54	0.0274	GABRB3,ADCY2
Arginine Biosynthesis IV	0.527	0.0417	NADP
Chemokine Signaling	0.524	0.0267	GNAI1,CCL11
TREM1 Signaling	0.516	0.0263	ICAM1,NLRP12
Dendritic Cell Maturation	0.516	0.0209	COL1A2,COL1A1,ICAM1,FGFR4
HMGB1 Signaling	0.513	0.0226	ICAM1,AGER,FGFR4
Fatty Acid α-oxidation	0.512	0.04	ALDH1A1
Adipogenesis pathway	0.501	0.0222	ZNF423,EBF1,FGFR4
CD40 Signaling	0.501	0.0256	ICAM1,FGFR4
Role of PI3K/AKT Signaling in the Pathogenesis of Influenza	0.501	0.0256	FGFR4,GNAI1
Citrulline Biosynthesis	0.498	0.0385	NADP
Th1 Pathway	0.496	0.0221	ICAM1,FGFR4,IL18R1
IL-17A Signaling in Airway Cells	0.494	0.0253	FGFR4,CCL11
Role of Pattern Recognition Receptors in Recognition of Bacteria and Viruses	0.491	0.0219	FGFR4,Oas1d (includes others),C5
Mevalonate Pathway I	0.484	0.037	NADP
Role of NFAT in Cardiac Hypertrophy	0.48	0.0201	AKAP5,ADCY2,FGFR4,GNAI1
Folate Transformations I	0.472	0.0357	NADP
P2Y Purigenic Receptor Signaling Pathway	0.465	0.0211	ADCY2,FGFR4,GNAI1
IL-17 Signaling	0.452	0.0235	FGFR4,CCL11
Allograft Rejection Signaling	0.452	0.0235	H2-M11,H2-M1/H2-M9
Cardiac β-adrenergic Signaling	0.45	0.0207	AKAP5,ADCY2,PPP1R3A
Aryl Hydrocarbon Receptor Signaling	0.445	0.0205	GSTA3,CYP1A1,ALDH1A1
TGF-β Signaling	0.44	0.023	ZNF423,HOXC9
Sonic Hedgehog Signaling	0.436	0.0323	SHH
Epithelial Adherens Junction Signaling	0.435	0.0203	TUBB1,MYH6,MYH7
HIPPO signaling	0.433	0.0227	DLG2,PPP1R3A
Leptin Signaling in Obesity	0.427	0.0225	ADCY2,FGFR4
OX40 Signaling Pathway	0.427	0.0225	H2-M11,H2-M1/H2-M9
Ubiquinol-10 Biosynthesis (Eukaryotic)	0.425	0.0312	NADP
Phenylalanine Degradation IV (Mammalian, via Side Chain)	0.425	0.0312	MAOB
Serotonin Degradation	0.415	0.022	MAOB,ALDH1A1
G-Protein Coupled Receptor Signaling	0.411	0.0179	HTR2C,ADCY2,ADRA2A,FGFR4,GNAI1
IL-1 Signaling	0.398	0.0213	ADCY2,GNAI1
VEGF Family Ligand-Receptor Interactions	0.398	0.0213	FGFR4,PLA2G1B
MIF-mediated Glucocorticoid Regulation	0.395	0.0286	PLA2G1B
CDP-diacylglycerol Biosynthesis I	0.395	0.0286	NADP
NAD Salvage Pathway II	0.395	0.0286	NADP
Superpathway of Geranylgeranyldiphosphate Biosynthesis I (via Mevalonate)	0.395	0.0286	NADP
Colanic Acid Building Blocks Biosynthesis	0.386	0.0278	NADP
Ethanol Degradation IV	0.386	0.0278	ALDH1A1
Melanocyte Development and Pigmentation Signaling	0.382	0.0206	ADCY2,FGFR4
G Beta Gamma Signaling	0.377	0.0204	ADCY2,GNAI1
cAMP-mediated signaling	0.373	0.0176	AKAP5,ADCY2,ADRA2A,GNAI1
Superpathway of Citrulline Metabolism	0.368	0.0263	NADP
Complement System	0.368	0.0263	C5
Cholesterol Biosynthesis I	0.36	0.0256	NADP
Cholesterol Biosynthesis II (via 24,25-dihydrolanosterol)	0.36	0.0256	NADP
Cholesterol Biosynthesis III (via Desmosterol)	0.36	0.0256	NADP
Tight Junction Signaling	0.355	0.018	MYH6,CLDN18,MYH7
CDK5 Signaling	0.352	0.0194	ADCY2,PPP1R3A
Transcriptional Regulatory Network in Embryonic Stem Cells	0.352	0.025	GATA6
Glutathione-mediated Detoxification	0.344	0.0244	GSTA3
Phosphatidylglycerol Biosynthesis II (Non-plastidic)	0.344	0.0244	NADP
Mouse Embryonic Stem Cell Pluripotency	0.338	0.0189	WNT3A,FGFR4
CXCR4 Signaling	0.333	0.0173	ADCY2,FGFR4,GNAI1
Tec Kinase Signaling	0.333	0.0173	FGFR4,GNAI1,BMX
Role of p14/p19ARF in Tumor Suppression	0.329	0.0233	FGFR4
Antioxidant Action of Vitamin C	0.324	0.0183	PLA2G1B,NADP
Aldosterone Signaling in Epithelial Cells	0.323	0.017	SCNN1A,SCNN1G,FGFR4
MIF Regulation of Innate Immunity	0.322	0.0227	PLA2G1B
Role of IL-17F in Allergic Inflammatory Airway Diseases	0.322	0.0227	MMP13
Netrin Signaling	0.322	0.0227	ABLIM3
Cardiac Hypertrophy Signaling	0.32	0.0164	ADCY2,ADRA2A,FGFR4,GNAI1
p53 Signaling	0.316	0.018	FGFR4,DRAM1
IL-9 Signaling	0.315	0.0222	FGFR4
Role of Oct4 in Mammalian Embryonic Stem Cell Pluripotency	0.308	0.0217	FOXA2
Paxillin Signaling	0.307	0.0177	ITGA11,FGFR4
T Cell Receptor Signaling	0.303	0.0175	FGFR4,BMX
Gluconeogenesis I	0.302	0.0213	NADP
Ethanol Degradation II	0.302	0.0213	ALDH1A1
Colorectal Cancer Metastasis Signaling	0.298	0.0159	ADCY2,WNT3A,FGFR4,MMP13
HIF1α Signaling	0.291	0.0171	FGFR4,MMP13
Th1 and Th2 Activation Pathway	0.291	0.0161	ICAM1,FGFR4,IL18R1
Mitochondrial Dysfunction	0.285	0.016	MAOB,COX6B2,NADP
Regulation of the Epithelial-Mesenchymal Transition Pathway	0.282	0.0159	WNT3A,TWIST2,FGFR4
Role of NFAT in Regulation of the Immune Response	0.276	0.0157	AKAP5,FGFR4,GNAI1
CREB Signaling in Neurons	0.273	0.0156	ADCY2,FGFR4,GNAI1
nNOS Signaling in Neurons	0.272	0.0192	DLG2
NRF2-mediated Oxidative Stress Response	0.27	0.0155	GSTA3,FGFR4,GPX2
Protein Kinase A Signaling	0.268	0.0149	AKAP5,SHH,ADCY2,Ptprd,GNAI1,PPP1R3A
Fc Epsilon RI Signaling	0.262	0.016	FGFR4,PLA2G1B
ILK Signaling	0.256	0.0152	MYH6,FGFR4,MYH7
IL-6 Signaling	0.255	0.0157	COL1A1,FGFR4
Production of Nitric Oxide and Reactive Oxygen Species in Macrophages	0.254	0.0151	LYZ,FGFR4,PPP1R3A
fMLP Signaling in Neutrophils	0.252	0.0156	FGFR4,GNAI1
Clathrin-mediated Endocytosis Signaling	0.251	0.015	LYZ,FGFR4,AMPH
Renin-Angiotensin Signaling	0.249	0.0155	ADCY2,FGFR4
IL-8 Signaling	0.248	0.0149	ICAM1,FGFR4,GNAI1
FcγRIIB Signaling in B Lymphocytes	0.246	0.0175	FGFR4
Melanoma Signaling	0.246	0.0175	FGFR4
ERK/MAPK Signaling	0.243	0.0148	FGFR4,PLA2G1B,PPP1R3A
Gα12/13 Signaling	0.242	0.0153	FGFR4,CDH16
14-3-3-mediated Signaling	0.239	0.0152	TUBB1,FGFR4
MSP-RON Signaling Pathway	0.232	0.0167	FGFR4
GNRH Signaling	0.23	0.0148	ADCY2,GNAI1
p70S6K Signaling	0.224	0.0146	FGFR4,GNAI1
Ephrin A Signaling	0.223	0.0161	FGFR4
CNTF Signaling	0.219	0.0159	FGFR4
PCP pathway	0.219	0.0159	WNT3A
Retinoic acid Mediated Apoptosis Signaling	0.214	0.0156	CRABP1
Glutamate Receptor Signaling	0.214	0.0156	SLC17A2
Endometrial Cancer Signaling	0.206	0.0152	FGFR4
UVB-Induced MAPK Signaling	0.206	0.0152	FGFR4
IL-2 Signaling	0.206	0.0152	FGFR4
