## Supplemental Table 7 for "Metastasis-specific gene expression in autochthonous and allograft mouse mammary tumor models: stratification and identification of targetable signatures"

### Sheet: Sheet1
Supplemental Table7: Sildenafil dosing and human equivalents
		Human dose (mg/kg)	Mouse equivalent dose (mg/kg)	Mouse serum max (ng/ml)
	FDA established dose	1.25	15	450
	This experiment		10	115
	%FDA established dose		0.666667	0.255556
