## Supplemental Table 8 for "Metastasis-specific gene expression in autochthonous and allograft mouse mammary tumor models: stratification and identification of targetable signatures"

### Sheet: Summary
Supplemental table 8: Nicotine and cotinine serum levels in tumor bearing mice adminstered nicotine drinking water
	Summary table
		Untreated	Nicotine water
	Nicotine range (ng/ml)	1.34 - 3.07	1.17 - 76.66
	Nicotine average (ng/ml)	2.278	13.4832
	Cotinine range (ng/ml)	N/A	0 - 254.13
	Cotinine average (ng/ml)	0	54.9831

### Sheet: Raw Data
Supplemental table 8: Nicotine and cotinine serum levels in tumor bearing mice
	Raw data table
	Samples	nicotine Concentration (ng/mL)	nicotine Concentration (ng/mL)	Avg Nicotine Conc (ng/mL)	%CV		cotinine Concentration (ng/mL)	Avg Cotinine Conc (ng/mL)	%CV	cotinine:nicotine	Avg Cot:Nic
	Untreated mouse 1	4.09	2.53	2.278	27.6304		<0	#DIV/0!	#DIV/0!
	Untreated mouse 2	3.34	2.29				<0
	Untreated mouse 3	3.17	2.16				<0
	Untreated mouse 4	4.54	3.07				<0
	Untreated mouse 5	2.36	1.34				<0
	Nicotine week 1 mouse 1	5.38	3.85	10.745	109.166		<0	37.28	119.267		1.6491
	Nicotine week 1 mouse 2	8.53	6.76				5.84			0.863905
	Nicotine week 1 mouse 3	5.41	4.14				<0
	Nicotine week 1 mouse 4	34.04	28.23				68.72			2.43429
	Nicotine week 1 mouse 5	4.46	N/A				N/A
	Nicotine week 2 mouse 1	7	5.6	23.38	129.624		63.48	124.782	69.3622	11.3357	8.22014
	Nicotine week 2 mouse 2	9.64	7.23				56.36			7.7953
	Nicotine week 2 mouse 3	83.2	76.66				254.13			3.31503
	Nicotine week 2 mouse 4	10.87	7.75				76.01			9.80774
	Nicotine week 2 mouse 5	23.33	19.66				173.93			8.8469
	Nicotine week 3 Serum 1	4.39	3.03	14.124	89.8474		7.96	12.524	72.7481	2.62706	1.19587
	Nicotine week 3 Serum 2	6.69	4.62				3.18			0.688312
	Nicotine week 3 Serum 3	43.69	34.04				27.39			0.804642
	Nicotine week 3 Serum 4	22.37	18.58				10.94			0.588805
	Nicotine week 3 Serum 5	12.9	10.35				13.15			1.27053
	Nicotine week 4 Serum 1	2.34	1.17	5.136	98.3978		<0	29.66	101.834		4.17122
	Nicotine week 4 Serum 2	16.55	13.21				71.54			5.41559
	Nicotine week 4 Serum 3	2.77	1.77				2.88			1.62712
	Nicotine week 4 Serum 4	9.41	6.96				30.82			4.42816
	Nicotine week 4 Serum 5	3.75	2.57				13.4			5.21401
