## Supplemental Table 9 for "Metastasis-specific gene expression in autochthonous and allograft mouse mammary tumor models: stratification and identification of targetable signatures"

### Sheet: Sheet1
Supplementary Table 9: Primer sequences
Transcript target		Forward primer (5'- 3')		Reverse primer (5'- 3')
Cdh1		AAGTGACCGATGATGATGCC		GCGACTCTACCTGTCTCTTC
Epcam		AACACAAGACGACGTGGACA		GCTCTCCGTTCACTCTCAGG
Snai1		GTGTGTGGAGTTCACCTTC		GGAGAGAGTCCCAGATGAG
Twist1		TTCTCCGTCTGGAGGATG		TCCTTCTCTGGAAACAATGAC
Ppib		GGAGATGGCACAGGAGGAAAGAG		TGTGAGCCATTGGTGTCTTTGC
Vim		CTGTACGAGGAGGAGATGCG		AATTTCTTCCTGCAAGGATT
